# Capturing in-field root system dynamics with the RootTracker

**DOI:** 10.1101/2020.11.14.382002

**Authors:** Jeffrey J. Aguilar, Matt Moore, Logan Johnson, Rachel F. Greenhut, Eric Rogers, Drew Walker, Fletcher O’Neil, Jake L. Edwards, Jake Thystrup, Sam Farrow, Jesse B. Windle, Philip N. Benfey

## Abstract

Optimizing root system architecture offers a promising approach to developing stress tolerant cultivars in the face of climate change, as root systems are critical for water and nutrient uptake as well as mechanical stability. However, breeding for optimal root system architecture has been hindered by the difficulty in measuring root growth in the field. Here, we describe a technology, the RootTracker (RT), which employs capacitance touch sensors to monitor in-field root growth over time. Configured in a cylindrical shutter-like fashion around a planted seed, 264 electrodes are individually charged multiple times over the course of an experiment. Signature changes in the measured capacitance and resistance readings indicate when a root has touched or grown close to an electrode. Using the RootTracker, we have measured root system dynamics of commercial maize hybrids growing in both typical Midwest field conditions and under different irrigation regimes. We observed rapid responses of root growth to water deficits and found evidence for a “priming response” in which an early water deficit causes more and deeper roots to grow at later time periods. There was genotypic variation among hybrid maize lines in their root growth in response to drought, indicating a potential to breed for root systems adapted for different environments.
