## Supplementary material for "Capturing in-field root system dynamics with the RootTracker": Trial 1 RTs

RT Version	Treatment	Genotype	Plant number	Row
Version 2	Drought	H001	1	22
Version 2	Drought	H001	1	23
Version 2	Drought	H001	1	24
Version 2	Drought	H001	1	25
Version 2	Drought	H001	1	26
Version 2	Well-watered	H001	1	32
Version 2	Well-watered	H001	1	33
Version 2	Well-watered	H001	1	34
Version 2	Well-watered	H001	1	35
Version 2	Well-watered	H001	1	36
Version 2	Drought	H001	3	1
Version 2	Drought	H001	3	2
Version 2	Well-watered	H014	3	11
Version 2	Well-watered	H014	3	12
Version 2	Well-watered	H014	3	13
Version 2	Drought	H001	3	22
Version 2	Drought	H001	3	23
Version 2	Drought	H001	3	24
Version 2	Drought	H001	3	25
Version 2	Drought	H001	3	26
Version 2	Well-watered	H001	3	32
Version 2	Well-watered	H001	3	33
Version 2	Well-watered	H001	3	34
Version 2	Well-watered	H001	3	35
Version 2	Well-watered	H001	3	36
Version 1	Drought	H001	5	1
Version 1	Drought	H001	5	2
Version 1	Drought	H001	5	3
Version 1	Drought	H001	5	4
Version 1	Well-watered	H014	5	11
Version 1	Well-watered	H014	5	12
Version 1	Well-watered	H014	5	13
Version 1	Well-watered	H014	5	14
Version 2	Drought	H001	5	22
Version 2	Drought	H001	5	23
Version 2	Drought	H001	5	24
Version 2	Drought	H001	5	25
Version 2	Drought	H001	5	26
Version 2	Well-watered	H001	5	32
Version 2	Well-watered	H001	5	33
Version 2	Well-watered	H001	5	34
Version 2	Well-watered	H001	5	35
Version 2	Well-watered	H001	5	36
Version 1	Drought	H001	7	1
Version 1	Drought	H001	7	2
Version 1	Drought	H001	7	3
Version 1	Drought	H001	7	4
Version 1	Drought	H001	7	5
Version 1	Well-watered	H014	7	11
Version 1	Well-watered	H014	7	12
Version 1	Well-watered	H014	7	13
Version 1	Well-watered	H014	7	14
Version 1	Well-watered	H014	7	15
Version 2	Drought	H001	7	22
Version 2	Drought	H001	7	23
Version 2	Drought	H001	7	24
Version 2	Drought	H001	7	25
Version 2	Drought	H001	7	26
Version 2	Well-watered	H001	7	32
Version 2	Well-watered	H001	7	33
Version 2	Well-watered	H001	7	34
Version 2	Well-watered	H001	7	35
Version 2	Well-watered	H001	7	36
Version 2	Drought	H002	9	22
Version 2	Drought	H002	9	23
Version 2	Drought	H002	9	24
Version 2	Drought	H002	9	25
Version 2	Drought	H002	9	26
Version 2	Well-watered	H002	9	32
Version 2	Well-watered	H002	9	33
Version 2	Well-watered	H002	9	34
Version 2	Well-watered	H002	9	35
Version 2	Well-watered	H002	9	36
Version 2	Drought	H014	11	1
Version 2	Drought	H014	11	2
Version 2	Well-watered	H001	11	11
Version 2	Well-watered	H001	11	12
Version 2	Well-watered	H001	11	13
Version 2	Drought	H002	11	22
Version 2	Drought	H002	11	23
Version 2	Drought	H002	11	24
Version 2	Drought	H002	11	25
Version 2	Drought	H002	11	26
Version 2	Well-watered	H002	11	32
Version 2	Well-watered	H002	11	33
Version 2	Well-watered	H002	11	34
Version 2	Well-watered	H002	11	35
Version 2	Well-watered	H002	11	36
Version 1	Drought	H014	13	1
Version 1	Drought	H014	13	2
Version 1	Drought	H014	13	3
Version 1	Drought	H014	13	4
Version 1	Well-watered	H001	13	11
Version 1	Well-watered	H001	13	12
Version 1	Well-watered	H001	13	13
Version 1	Well-watered	H001	13	14
Version 2	Drought	H002	13	22
Version 2	Drought	H002	13	23
Version 2	Drought	H002	13	24
Version 2	Drought	H002	13	25
Version 2	Drought	H002	13	26
Version 2	Well-watered	H002	13	32
Version 2	Well-watered	H002	13	33
Version 2	Well-watered	H002	13	34
Version 2	Well-watered	H002	13	35
Version 2	Well-watered	H002	13	36
Version 1	Drought	H014	15	1
Version 1	Drought	H014	15	2
Version 1	Drought	H014	15	3
Version 1	Drought	H014	15	4
Version 1	Drought	H014	15	5
Version 1	Well-watered	H001	15	11
Version 1	Well-watered	H001	15	12
Version 1	Well-watered	H001	15	13
Version 1	Well-watered	H001	15	14
Version 1	Well-watered	H001	15	15
Version 2	Drought	H002	15	22
Version 2	Drought	H002	15	23
Version 2	Drought	H002	15	24
Version 2	Drought	H002	15	25
Version 2	Drought	H002	15	26
Version 2	Well-watered	H002	15	32
Version 2	Well-watered	H002	15	33
Version 2	Well-watered	H002	15	34
Version 2	Well-watered	H002	15	35
Version 2	Well-watered	H002	15	36
Version 2	Drought	H003	17	22
Version 2	Drought	H003	17	23
Version 2	Drought	H003	17	24
Version 2	Drought	H003	17	25
Version 2	Drought	H003	17	26
Version 2	Well-watered	H003	17	32
Version 2	Well-watered	H003	17	33
Version 2	Well-watered	H003	17	34
Version 2	Well-watered	H003	17	35
Version 2	Well-watered	H003	17	36
Version 2	Drought	H003	19	1
Version 2	Drought	H003	19	2
Version 2	Well-watered	H002	19	11
Version 2	Well-watered	H002	19	12
Version 2	Drought	H003	19	22
Version 2	Drought	H003	19	23
Version 2	Drought	H003	19	24
Version 2	Drought	H003	19	25
Version 2	Drought	H003	19	26
Version 2	Well-watered	H003	19	32
Version 2	Well-watered	H003	19	33
Version 2	Well-watered	H003	19	34
Version 2	Well-watered	H003	19	35
Version 2	Well-watered	H003	19	36
Version 1	Drought	H003	21	1
Version 1	Drought	H003	21	2
Version 1	Drought	H003	21	3
Version 1	Drought	H003	21	4
Version 1	Well-watered	H002	21	11
Version 1	Well-watered	H002	21	12
Version 1	Well-watered	H002	21	13
Version 2	Drought	H003	21	22
Version 2	Drought	H003	21	23
Version 2	Drought	H003	21	24
Version 2	Drought	H003	21	25
Version 2	Drought	H003	21	26
Version 2	Well-watered	H003	21	32
Version 2	Well-watered	H003	21	33
Version 2	Well-watered	H003	21	34
Version 2	Well-watered	H003	21	35
Version 2	Well-watered	H003	21	36
Version 1	Drought	H003	23	1
Version 1	Drought	H003	23	2
Version 1	Drought	H003	23	3
Version 1	Drought	H003	23	4
Version 1	Drought	H003	23	5
Version 1	Well-watered	H002	23	11
Version 1	Well-watered	H002	23	12
Version 1	Well-watered	H002	23	13
Version 1	Well-watered	H002	23	14
Version 1	Well-watered	H002	23	15
Version 2	Drought	H003	23	22
Version 2	Drought	H003	23	23
Version 2	Drought	H003	23	24
Version 2	Drought	H003	23	25
Version 2	Drought	H003	23	26
Version 2	Well-watered	H003	23	32
Version 2	Well-watered	H003	23	33
Version 2	Well-watered	H003	23	34
Version 2	Well-watered	H003	23	35
Version 2	Well-watered	H003	23	36
Version 2	Drought	H014	25	22
Version 2	Drought	H014	25	23
Version 2	Drought	H014	25	24
Version 2	Drought	H014	25	25
Version 2	Drought	H014	25	26
Version 2	Well-watered	H014	25	32
Version 2	Well-watered	H014	25	33
Version 2	Well-watered	H014	25	34
Version 2	Well-watered	H014	25	35
Version 2	Well-watered	H014	25	36
Version 2	Drought	H002	27	1
Version 2	Drought	H002	27	2
Version 2	Well-watered	H003	27	11
Version 2	Well-watered	H003	27	12
Version 2	Well-watered	H003	27	13
Version 2	Drought	H014	27	22
Version 2	Drought	H014	27	23
Version 2	Drought	H014	27	24
Version 2	Drought	H014	27	25
Version 2	Drought	H014	27	26
Version 2	Well-watered	H014	27	32
Version 2	Well-watered	H014	27	33
Version 2	Well-watered	H014	27	34
Version 2	Well-watered	H014	27	35
Version 2	Well-watered	H014	27	36
Version 1	Drought	H002	29	1
Version 1	Drought	H002	29	2
Version 1	Drought	H002	29	3
Version 1	Drought	H002	29	4
Version 1	Well-watered	H003	29	11
Version 1	Well-watered	H003	29	12
Version 1	Well-watered	H003	29	13
Version 1	Well-watered	H003	29	14
Version 2	Drought	H014	29	22
Version 2	Drought	H014	29	23
Version 2	Drought	H014	29	24
Version 2	Drought	H014	29	25
Version 2	Drought	H014	29	26
Version 2	Well-watered	H014	29	32
Version 2	Well-watered	H014	29	33
Version 2	Well-watered	H014	29	34
Version 2	Well-watered	H014	29	35
Version 2	Well-watered	H014	29	36
Version 1	Drought	H002	31	1
Version 1	Drought	H002	31	2
Version 1	Drought	H002	31	3
Version 1	Drought	H002	31	4
Version 1	Drought	H002	31	5
Version 1	Well-watered	H003	31	11
Version 1	Well-watered	H003	31	12
Version 1	Well-watered	H003	31	13
Version 2	Well-watered	H003	31	14
Version 1	Well-watered	H003	31	15
Version 2	Drought	H014	31	22
Version 2	Drought	H014	31	23
Version 2	Drought	H014	31	24
Version 2	Drought	H014	31	25
Version 2	Drought	H014	31	26
Version 2	Well-watered	H014	31	32
Version 2	Well-watered	H014	31	33
Version 2	Well-watered	H014	31	34
Version 2	Well-watered	H014	31	35
Version 2	Well-watered	H014	31	36
Version 2	Drought	I003	41	22
Version 2	Drought	I003	41	23
Version 2	Drought	I003	41	24
Version 2	Drought	I003	41	25
Version 2	Drought	I003	41	26
Version 2	Well-watered	I003	41	32
Version 2	Well-watered	I003	41	33
Version 2	Well-watered	I003	41	34
Version 2	Well-watered	I003	41	35
Version 2	Well-watered	I003	41	36
Version 2	Drought	I004	43	1
Version 2	Drought	I004	43	2
Version 2	Well-watered	I002	43	11
Version 2	Well-watered	I002	43	12
Version 2	Drought	I003	43	22
Version 2	Drought	I003	43	23
Version 2	Drought	I003	43	24
Version 2	Drought	I003	43	25
Version 2	Drought	I003	43	26
Version 2	Well-watered	I003	43	32
Version 2	Well-watered	I003	43	33
Version 2	Well-watered	I003	43	34
Version 2	Well-watered	I003	43	35
Version 2	Well-watered	I003	43	36
Version 1	Drought	I004	45	1
Version 1	Drought	I004	45	2
Version 1	Drought	I004	45	3
Version 1	Drought	I004	45	4
Version 1	Well-watered	I002	45	11
Version 1	Well-watered	I002	45	12
Version 1	Well-watered	I002	45	13
Version 1	Well-watered	I002	45	14
Version 2	Drought	I003	45	22
Version 2	Drought	I003	45	23
Version 2	Drought	I003	45	24
Version 2	Drought	I003	45	25
Version 2	Drought	I003	45	26
Version 2	Well-watered	I003	45	32
Version 2	Well-watered	I003	45	33
Version 2	Well-watered	I003	45	34
Version 2	Well-watered	I003	45	35
Version 2	Well-watered	I003	45	36
Version 1	Drought	I004	47	1
Version 1	Drought	I004	47	2
Version 1	Drought	I004	47	3
Version 1	Drought	I004	47	4
Version 1	Drought	I004	47	5
Version 1	Well-watered	I002	47	11
Version 1	Well-watered	I002	47	12
Version 1	Well-watered	I002	47	13
Version 1	Well-watered	I002	47	14
Version 1	Well-watered	I002	47	15
Version 2	Drought	I003	47	22
Version 2	Drought	I003	47	23
Version 2	Drought	I003	47	24
Version 2	Drought	I003	47	25
Version 2	Drought	I003	47	26
Version 2	Well-watered	I003	47	32
Version 2	Well-watered	I003	47	33
Version 2	Well-watered	I003	47	34
Version 2	Well-watered	I003	47	35
Version 2	Well-watered	I003	47	36
Version 2	Drought	I006	49	22
Version 2	Drought	I006	49	23
Version 2	Drought	I006	49	24
Version 2	Drought	I006	49	25
Version 2	Drought	I006	49	26
Version 2	Well-watered	I004	49	32
Version 2	Well-watered	I004	49	33
Version 2	Well-watered	I004	49	34
Version 2	Well-watered	I004	49	35
Version 2	Well-watered	I004	49	36
Version 2	Drought	I002	51	1
Version 2	Drought	I002	51	2
Version 2	Well-watered	I001	51	11
Version 2	Well-watered	I001	51	12
Version 2	Well-watered	I001	51	13
Version 2	Drought	I006	51	22
Version 2	Drought	I006	51	23
Version 2	Drought	I006	51	24
Version 2	Drought	I006	51	25
Version 2	Drought	I006	51	26
Version 2	Well-watered	I004	51	32
Version 2	Well-watered	I004	51	33
Version 2	Well-watered	I004	51	34
Version 2	Well-watered	I004	51	35
Version 2	Well-watered	I004	51	36
Version 1	Drought	I002	53	1
Version 1	Drought	I002	53	2
Version 1	Drought	I002	53	3
Version 1	Drought	I002	53	4
Version 1	Well-watered	I001	53	11
Version 1	Well-watered	I001	53	12
Version 1	Well-watered	I001	53	13
Version 1	Well-watered	I001	53	14
Version 2	Drought	I006	53	22
Version 2	Drought	I006	53	23
Version 2	Drought	I006	53	24
Version 2	Drought	I006	53	25
Version 2	Drought	I006	53	26
Version 2	Well-watered	I004	53	32
Version 2	Well-watered	I004	53	33
Version 2	Well-watered	I004	53	34
Version 2	Well-watered	I004	53	35
Version 2	Well-watered	I004	53	36
Version 1	Drought	I002	55	1
Version 1	Drought	I002	55	2
Version 1	Drought	I002	55	3
Version 1	Drought	I002	55	4
Version 1	Drought	I002	55	5
Version 1	Well-watered	I001	55	11
Version 1	Well-watered	I001	55	12
Version 1	Well-watered	I001	55	13
Version 1	Well-watered	I001	55	14
Version 1	Well-watered	I001	55	15
Version 2	Drought	I006	55	22
Version 2	Drought	I006	55	23
Version 2	Drought	I006	55	24
Version 2	Drought	I006	55	25
Version 2	Drought	I006	55	26
Version 2	Well-watered	I004	55	32
Version 2	Well-watered	I004	55	33
Version 2	Well-watered	I004	55	34
Version 2	Well-watered	I004	55	35
Version 2	Well-watered	I004	55	36
Version 2	Drought	I002	57	22
Version 2	Drought	I002	57	23
Version 2	Drought	I002	57	24
Version 2	Drought	I002	57	25
Version 2	Drought	I002	57	26
Version 2	Well-watered	I005	57	32
Version 2	Well-watered	I005	57	33
Version 2	Well-watered	I005	57	34
Version 2	Well-watered	I005	57	35
Version 2	Well-watered	I005	57	36
Version 2	Drought	I006	59	1
Version 2	Drought	I006	59	2
Version 2	Well-watered	I005	59	11
Version 2	Well-watered	I005	59	12
Version 2	Drought	I002	59	22
Version 2	Drought	I002	59	23
Version 2	Drought	I002	59	24
Version 2	Drought	I002	59	25
Version 2	Drought	I002	59	26
Version 2	Well-watered	I005	59	32
Version 2	Well-watered	I005	59	33
Version 2	Well-watered	I005	59	34
Version 2	Well-watered	I005	59	35
Version 2	Well-watered	I005	59	36
Version 1	Drought	I006	61	1
Version 1	Drought	I006	61	2
Version 1	Drought	I006	61	3
Version 1	Drought	I006	61	4
Version 1	Well-watered	I005	61	11
Version 1	Well-watered	I005	61	12
Version 1	Well-watered	I005	61	13
Version 2	Drought	I002	61	22
Version 2	Drought	I002	61	23
Version 2	Drought	I002	61	24
Version 2	Drought	I002	61	25
Version 2	Drought	I002	61	26
Version 2	Well-watered	I005	61	32
Version 2	Well-watered	I005	61	33
Version 2	Well-watered	I005	61	34
Version 2	Well-watered	I005	61	35
Version 2	Well-watered	I005	61	36
Version 1	Drought	I006	63	1
Version 1	Drought	I006	63	2
Version 1	Drought	I006	63	3
Version 1	Drought	I006	63	4
Version 1	Drought	I006	63	5
Version 1	Well-watered	I005	63	11
Version 1	Well-watered	I005	63	12
Version 1	Well-watered	I005	63	13
Version 1	Well-watered	I005	63	14
Version 1	Well-watered	I005	63	15
Version 2	Drought	I002	63	22
Version 2	Drought	I002	63	23
Version 2	Drought	I002	63	24
Version 2	Drought	I002	63	25
Version 2	Drought	I002	63	26
Version 2	Well-watered	I005	63	32
Version 2	Well-watered	I005	63	33
Version 2	Well-watered	I005	63	34
Version 2	Well-watered	I005	63	35
Version 2	Well-watered	I005	63	36
Version 2	Drought	I001	65	22
Version 2	Drought	I001	65	23
Version 2	Drought	I001	65	24
Version 2	Drought	I001	65	25
Version 2	Drought	I001	65	26
Version 2	Well-watered	I002	65	32
Version 2	Well-watered	I002	65	33
Version 2	Well-watered	I002	65	34
Version 2	Well-watered	I002	65	35
Version 2	Well-watered	I002	65	36
Version 2	Drought	I003	67	1
Version 2	Drought	I003	67	2
Version 2	Well-watered	I003	67	11
Version 2	Well-watered	I003	67	12
Version 2	Well-watered	I003	67	13
Version 2	Drought	I001	67	22
Version 2	Drought	I001	67	23
Version 2	Drought	I001	67	24
Version 2	Drought	I001	67	25
Version 2	Drought	I001	67	26
Version 2	Well-watered	I002	67	32
Version 2	Well-watered	I002	67	33
Version 2	Well-watered	I002	67	34
Version 2	Well-watered	I002	67	35
Version 2	Well-watered	I002	67	36
Version 1	Drought	I003	69	1
Version 1	Drought	I003	69	2
Version 1	Drought	I003	69	3
Version 1	Drought	I003	69	4
Version 1	Well-watered	I003	69	11
Version 1	Well-watered	I003	69	12
Version 1	Well-watered	I003	69	13
Version 1	Well-watered	I003	69	14
Version 2	Drought	I001	69	22
Version 2	Drought	I001	69	23
Version 2	Drought	I001	69	24
Version 2	Drought	I001	69	25
Version 2	Drought	I001	69	26
Version 2	Well-watered	I002	69	32
Version 2	Well-watered	I002	69	33
Version 2	Well-watered	I002	69	34
Version 2	Well-watered	I002	69	35
Version 2	Well-watered	I002	69	36
Version 1	Drought	I003	71	1
Version 1	Drought	I003	71	2
Version 1	Drought	I003	71	3
Version 1	Drought	I003	71	4
Version 1	Drought	I003	71	5
Version 1	Well-watered	I003	71	11
Version 1	Well-watered	I003	71	12
Version 1	Well-watered	I003	71	13
Version 1	Well-watered	I003	71	14
Version 1	Well-watered	I003	71	15
Version 2	Drought	I001	71	22
Version 2	Drought	I001	71	23
Version 2	Drought	I001	71	24
Version 2	Drought	I001	71	25
Version 2	Drought	I001	71	26
Version 2	Well-watered	I002	71	32
Version 2	Well-watered	I002	71	33
Version 2	Well-watered	I002	71	34
Version 2	Well-watered	I002	71	35
Version 2	Well-watered	I002	71	36
Version 2	Drought	I004	73	22
Version 2	Drought	I004	73	23
Version 2	Drought	I004	73	24
Version 2	Drought	I004	73	25
Version 2	Drought	I004	73	26
Version 2	Well-watered	I001	73	32
Version 2	Well-watered	I001	73	33
Version 2	Well-watered	I001	73	34
Version 2	Well-watered	I001	73	35
Version 2	Well-watered	I001	73	36
Version 2	Drought	I001	75	1
Version 2	Drought	I001	75	2
Version 2	Well-watered	I006	75	11
Version 2	Well-watered	I006	75	12
Version 2	Drought	I004	75	22
Version 2	Drought	I004	75	23
Version 2	Drought	I004	75	24
Version 2	Drought	I004	75	25
Version 2	Drought	I004	75	26
Version 2	Well-watered	I001	75	32
Version 2	Well-watered	I001	75	33
Version 2	Well-watered	I001	75	34
Version 2	Well-watered	I001	75	35
Version 2	Well-watered	I001	75	36
Version 1	Drought	I001	77	1
Version 1	Drought	I001	77	2
Version 1	Drought	I001	77	3
Version 1	Drought	I001	77	4
Version 1	Well-watered	I006	77	11
Version 1	Well-watered	I006	77	12
Version 1	Well-watered	I006	77	13
Version 1	Well-watered	I006	77	14
Version 2	Drought	I004	77	22
Version 2	Drought	I004	77	23
Version 2	Drought	I004	77	24
Version 2	Drought	I004	77	25
Version 2	Drought	I004	77	26
Version 2	Well-watered	I001	77	32
Version 2	Well-watered	I001	77	33
Version 2	Well-watered	I001	77	34
Version 2	Well-watered	I001	77	35
Version 2	Well-watered	I001	77	36
Version 1	Drought	I001	79	1
Version 1	Drought	I001	79	2
Version 1	Drought	I001	79	3
Version 1	Drought	I001	79	4
Version 1	Drought	I001	79	5
Version 1	Well-watered	I006	79	11
Version 1	Well-watered	I006	79	12
Version 1	Well-watered	I006	79	13
Version 1	Well-watered	I006	79	14
Version 1	Well-watered	I006	79	15
Version 2	Drought	I004	79	22
Version 2	Drought	I004	79	23
Version 2	Drought	I004	79	24
Version 2	Drought	I004	79	25
Version 2	Drought	I004	79	26
Version 2	Well-watered	I001	79	32
Version 2	Well-watered	I001	79	33
Version 2	Well-watered	I001	79	34
Version 2	Well-watered	I001	79	35
Version 2	Well-watered	I001	79	36
Version 2	Drought	I005	81	22
Version 2	Drought	I005	81	23
Version 2	Drought	I005	81	24
Version 2	Drought	I005	81	25
Version 2	Drought	I005	81	26
Version 2	Well-watered	I006	81	32
Version 2	Well-watered	I006	81	33
Version 2	Well-watered	I006	81	34
Version 2	Well-watered	I006	81	35
Version 2	Well-watered	I006	81	36
Version 1	Drought	I005	83	1
Version 2	Drought	I005	83	2
Version 2	Well-watered	I004	83	11
Version 2	Well-watered	I004	83	12
Version 2	Well-watered	I004	83	13
Version 2	Drought	I005	83	22
Version 2	Drought	I005	83	23
Version 2	Drought	I005	83	24
Version 2	Drought	I005	83	25
Version 2	Drought	I005	83	26
Version 2	Well-watered	I006	83	32
Version 2	Well-watered	I006	83	33
Version 2	Well-watered	I006	83	34
Version 2	Well-watered	I006	83	35
Version 2	Well-watered	I006	83	36
Version 2	Drought	I005	85	1
Version 1	Drought	I005	85	2
Version 1	Drought	I005	85	3
Version 1	Drought	I005	85	4
Version 1	Well-watered	I004	85	11
Version 1	Well-watered	I004	85	12
Version 1	Well-watered	I004	85	13
Version 1	Well-watered	I004	85	14
Version 2	Drought	I005	85	22
Version 2	Drought	I005	85	23
Version 2	Drought	I005	85	24
Version 2	Drought	I005	85	25
Version 2	Drought	I005	85	26
Version 2	Well-watered	I006	85	32
Version 2	Well-watered	I006	85	33
Version 2	Well-watered	I006	85	34
Version 2	Well-watered	I006	85	35
Version 2	Well-watered	I006	85	36
Version 1	Drought	I005	87	1
Version 1	Drought	I005	87	2
Version 1	Drought	I005	87	3
Version 1	Drought	I005	87	4
Version 1	Drought	I005	87	5
Version 1	Well-watered	I004	87	11
Version 1	Well-watered	I004	87	12
Version 1	Well-watered	I004	87	13
Version 1	Well-watered	I004	87	14
Version 1	Well-watered	I004	87	15
Version 2	Drought	I005	87	22
Version 2	Drought	I005	87	23
Version 2	Drought	I005	87	24
Version 2	Drought	I005	87	25
Version 2	Drought	I005	87	26
Version 2	Well-watered	I006	87	32
Version 2	Well-watered	I006	87	33
Version 2	Well-watered	I006	87	34
Version 2	Well-watered	I006	87	35
Version 2	Well-watered	I006	87	36
Version 2	Drought	I003	89	22
Version 2	Drought	I003	89	23
Version 2	Drought	I003	89	24
Version 2	Drought	I003	89	25
Version 2	Drought	I003	89	26
Version 2	Well-watered	I004	89	32
Version 2	Well-watered	I004	89	33
Version 2	Well-watered	I004	89	34
Version 2	Well-watered	I004	89	35
Version 2	Well-watered	I004	89	36
Version 2	Drought	I002	91	1
Version 2	Drought	I002	91	2
Version 2	Well-watered	I002	91	11
Version 2	Well-watered	I002	91	12
Version 2	Drought	I003	91	22
Version 2	Drought	I003	91	23
Version 2	Drought	I003	91	24
Version 2	Drought	I003	91	25
Version 2	Drought	I003	91	26
Version 2	Well-watered	I004	91	32
Version 2	Well-watered	I004	91	33
Version 2	Well-watered	I004	91	34
Version 2	Well-watered	I004	91	35
Version 2	Well-watered	I004	91	36
Version 1	Drought	I002	93	1
Version 1	Drought	I002	93	2
Version 1	Drought	I002	93	3
Version 1	Drought	I002	93	4
Version 1	Well-watered	I002	93	11
Version 1	Well-watered	I002	93	12
Version 1	Well-watered	I002	93	13
Version 2	Drought	I003	93	22
Version 2	Drought	I003	93	23
Version 2	Drought	I003	93	24
Version 2	Drought	I003	93	25
Version 2	Drought	I003	93	26
Version 2	Well-watered	I004	93	32
Version 2	Well-watered	I004	93	33
Version 2	Well-watered	I004	93	34
Version 2	Well-watered	I004	93	35
Version 2	Well-watered	I004	93	36
Version 1	Drought	I002	95	1
Version 1	Drought	I002	95	2
Version 1	Drought	I002	95	3
Version 1	Drought	I002	95	4
Version 1	Drought	I002	95	5
Version 1	Well-watered	I002	95	11
Version 1	Well-watered	I002	95	12
Version 1	Well-watered	I002	95	13
Version 1	Well-watered	I002	95	14
Version 1	Well-watered	I002	95	15
Version 2	Drought	I003	95	22
Version 2	Drought	I003	95	23
Version 2	Drought	I003	95	24
Version 2	Drought	I003	95	25
Version 2	Drought	I003	95	26
Version 2	Well-watered	I004	95	32
Version 2	Well-watered	I004	95	33
Version 2	Well-watered	I004	95	34
Version 2	Well-watered	I004	95	35
Version 2	Well-watered	I004	95	36
Version 2	Drought	I006	97	22
Version 2	Drought	I006	97	23
Version 2	Drought	I006	97	24
Version 2	Drought	I006	97	25
Version 2	Drought	I006	97	26
Version 2	Well-watered	I006	97	32
Version 2	Well-watered	I006	97	33
Version 2	Well-watered	I006	97	34
Version 2	Well-watered	I006	97	35
Version 2	Well-watered	I006	97	36
Version 2	Drought	I001	99	1
Version 2	Drought	I001	99	2
Version 2	Well-watered	I001	99	11
Version 2	Well-watered	I001	99	12
Version 2	Well-watered	I001	99	13
Version 2	Drought	I006	99	22
Version 2	Drought	I006	99	23
Version 2	Drought	I006	99	24
Version 2	Drought	I006	99	25
Version 2	Drought	I006	99	26
Version 2	Well-watered	I006	99	32
Version 2	Well-watered	I006	99	33
Version 2	Well-watered	I006	99	34
Version 2	Well-watered	I006	99	35
Version 2	Well-watered	I006	99	36
Version 1	Drought	I001	101	1
Version 1	Drought	I001	101	2
Version 1	Drought	I001	101	3
Version 1	Drought	I001	101	4
Version 1	Well-watered	I001	101	11
Version 1	Well-watered	I001	101	12
Version 1	Well-watered	I001	101	13
Version 1	Well-watered	I001	101	14
Version 2	Drought	I006	101	22
Version 2	Drought	I006	101	23
Version 2	Drought	I006	101	24
Version 2	Drought	I006	101	25
Version 2	Drought	I006	101	26
Version 2	Well-watered	I006	101	32
Version 2	Well-watered	I006	101	33
Version 2	Well-watered	I006	101	34
Version 2	Well-watered	I006	101	35
Version 2	Well-watered	I006	101	36
Version 1	Drought	I001	103	1
Version 1	Drought	I001	103	2
Version 1	Drought	I001	103	3
Version 1	Drought	I001	103	4
Version 1	Drought	I001	103	5
Version 1	Well-watered	I001	103	11
Version 1	Well-watered	I001	103	12
Version 1	Well-watered	I001	103	13
Version 1	Well-watered	I001	103	14
Version 1	Well-watered	I001	103	15
Version 2	Drought	I006	103	22
Version 2	Drought	I006	103	23
Version 2	Drought	I006	103	24
Version 2	Drought	I006	103	25
Version 2	Drought	I006	103	26
Version 2	Well-watered	I006	103	32
Version 2	Well-watered	I006	103	33
Version 2	Well-watered	I006	103	34
Version 2	Well-watered	I006	103	35
Version 2	Well-watered	I006	103	36
Version 2	Drought	I005	105	22
Version 2	Drought	I005	105	23
Version 2	Drought	I005	105	24
Version 2	Drought	I005	105	25
Version 2	Drought	I005	105	26
Version 2	Well-watered	I001	105	32
Version 2	Well-watered	I001	105	33
Version 2	Well-watered	I001	105	34
Version 2	Well-watered	I001	105	35
Version 2	Well-watered	I001	105	36
Version 2	Drought	I004	107	1
Version 2	Drought	I004	107	2
Version 2	Well-watered	I003	107	11
Version 2	Well-watered	I003	107	12
Version 2	Drought	I005	107	22
Version 2	Drought	I005	107	23
Version 2	Drought	I005	107	24
Version 2	Drought	I005	107	25
Version 2	Drought	I005	107	26
Version 2	Well-watered	I001	107	32
Version 2	Well-watered	I001	107	33
Version 2	Well-watered	I001	107	34
Version 2	Well-watered	I001	107	35
Version 2	Well-watered	I001	107	36
Version 1	Drought	I004	109	1
Version 1	Drought	I004	109	2
Version 1	Drought	I004	109	3
Version 1	Drought	I004	109	4
Version 1	Well-watered	I003	109	11
Version 1	Well-watered	I003	109	12
Version 1	Well-watered	I003	109	13
Version 2	Drought	I005	109	22
Version 2	Drought	I005	109	23
Version 2	Drought	I005	109	24
Version 2	Drought	I005	109	25
Version 2	Drought	I005	109	26
Version 2	Well-watered	I001	109	32
Version 2	Well-watered	I001	109	33
Version 2	Well-watered	I001	109	34
Version 2	Well-watered	I001	109	35
Version 2	Well-watered	I001	109	36
Version 1	Drought	I004	111	1
Version 1	Drought	I004	111	2
Version 1	Drought	I004	111	3
Version 1	Drought	I004	111	4
Version 1	Drought	I004	111	5
Version 1	Well-watered	I003	111	11
Version 1	Well-watered	I003	111	12
Version 1	Well-watered	I003	111	13
Version 1	Well-watered	I003	111	14
Version 1	Well-watered	I003	111	15
Version 2	Drought	I005	111	22
Version 2	Drought	I005	111	23
Version 2	Drought	I005	111	24
Version 2	Drought	I005	111	25
Version 2	Drought	I005	111	26
Version 2	Well-watered	I001	111	32
Version 2	Well-watered	I001	111	33
Version 2	Well-watered	I001	111	34
Version 2	Well-watered	I001	111	35
Version 2	Well-watered	I001	111	36
Version 2	Drought	I001	113	22
Version 2	Drought	I001	113	23
Version 2	Drought	I001	113	24
Version 2	Drought	I001	113	25
Version 2	Drought	I001	113	26
Version 2	Well-watered	I002	113	32
Version 2	Well-watered	I002	113	33
Version 2	Well-watered	I002	113	34
Version 2	Well-watered	I002	113	35
Version 2	Well-watered	I002	113	36
Version 2	Drought	I006	115	1
Version 2	Drought	I006	115	2
Version 2	Well-watered	I004	115	11
Version 2	Well-watered	I004	115	12
Version 2	Well-watered	I004	115	13
Version 2	Drought	I001	115	22
Version 2	Drought	I001	115	23
Version 2	Drought	I001	115	24
Version 2	Drought	I001	115	25
Version 2	Drought	I001	115	26
Version 2	Well-watered	I002	115	32
Version 2	Well-watered	I002	115	33
Version 2	Well-watered	I002	115	34
Version 2	Well-watered	I002	115	35
Version 2	Well-watered	I002	115	36
Version 1	Drought	I006	117	1
Version 1	Drought	I006	117	2
Version 1	Drought	I006	117	3
Version 1	Drought	I006	117	4
Version 1	Well-watered	I004	117	11
Version 1	Well-watered	I004	117	12
Version 1	Well-watered	I004	117	13
Version 1	Well-watered	I004	117	14
Version 2	Drought	I001	117	22
Version 2	Drought	I001	117	23
Version 2	Drought	I001	117	24
Version 2	Drought	I001	117	25
Version 2	Drought	I001	117	26
Version 2	Well-watered	I002	117	32
Version 2	Well-watered	I002	117	33
Version 2	Well-watered	I002	117	34
Version 2	Well-watered	I002	117	35
Version 2	Well-watered	I002	117	36
Version 1	Drought	I006	119	1
Version 1	Drought	I006	119	2
Version 1	Drought	I006	119	3
Version 1	Drought	I006	119	4
Version 1	Drought	I006	119	5
Version 1	Well-watered	I004	119	11
Version 1	Well-watered	I004	119	12
Version 1	Well-watered	I004	119	13
Version 1	Well-watered	I004	119	14
Version 1	Well-watered	I004	119	15
Version 2	Drought	I001	119	22
Version 2	Drought	I001	119	23
Version 2	Drought	I001	119	24
Version 2	Drought	I001	119	25
Version 2	Drought	I001	119	26
Version 2	Well-watered	I002	119	32
Version 2	Well-watered	I002	119	33
Version 2	Well-watered	I002	119	34
Version 2	Well-watered	I002	119	35
Version 2	Well-watered	I002	119	36
Version 2	Drought	I002	121	22
Version 2	Drought	I002	121	23
Version 2	Drought	I002	121	24
Version 2	Drought	I002	121	25
Version 2	Drought	I002	121	26
Version 2	Well-watered	I003	121	32
Version 2	Well-watered	I003	121	33
Version 2	Well-watered	I003	121	34
Version 2	Well-watered	I003	121	35
Version 2	Well-watered	I003	121	36
Version 2	Drought	I005	123	1
Version 2	Drought	I005	123	2
Version 2	Well-watered	I006	123	11
Version 2	Well-watered	I006	123	12
Version 2	Drought	I002	123	22
Version 2	Drought	I002	123	23
Version 2	Drought	I002	123	24
Version 2	Drought	I002	123	25
Version 2	Drought	I002	123	26
Version 2	Well-watered	I003	123	32
Version 2	Well-watered	I003	123	33
Version 2	Well-watered	I003	123	34
Version 2	Well-watered	I003	123	35
Version 2	Well-watered	I003	123	36
Version 1	Drought	I005	125	1
Version 1	Drought	I005	125	2
Version 1	Drought	I005	125	3
Version 1	Drought	I005	125	4
Version 1	Well-watered	I006	125	11
Version 1	Well-watered	I006	125	12
Version 1	Well-watered	I006	125	13
Version 2	Drought	I002	125	22
Version 2	Drought	I002	125	23
Version 2	Drought	I002	125	24
Version 2	Drought	I002	125	25
Version 2	Drought	I002	125	26
Version 2	Well-watered	I003	125	32
Version 2	Well-watered	I003	125	33
Version 2	Well-watered	I003	125	34
Version 2	Well-watered	I003	125	35
Version 2	Well-watered	I003	125	36
Version 1	Drought	I005	127	1
Version 1	Drought	I005	127	2
Version 1	Drought	I005	127	3
Version 1	Drought	I005	127	4
Version 1	Drought	I005	127	5
Version 1	Well-watered	I006	127	11
Version 1	Well-watered	I006	127	12
Version 1	Well-watered	I006	127	13
Version 1	Well-watered	I006	127	14
Version 1	Well-watered	I006	127	15
Version 2	Drought	I002	127	22
Version 2	Drought	I002	127	23
Version 2	Drought	I002	127	24
Version 2	Drought	I002	127	25
Version 2	Drought	I002	127	26
Version 2	Well-watered	I003	127	32
Version 2	Well-watered	I003	127	33
Version 2	Well-watered	I003	127	34
Version 2	Well-watered	I003	127	35
Version 2	Well-watered	I003	127	36
Version 2	Drought	I004	129	22
Version 2	Drought	I004	129	23
Version 2	Drought	I004	129	24
Version 2	Drought	I004	129	25
Version 2	Drought	I004	129	26
Version 2	Well-watered	I005	129	32
Version 2	Well-watered	I005	129	33
Version 2	Well-watered	I005	129	34
Version 2	Well-watered	I005	129	35
Version 2	Well-watered	I005	129	36
Version 2	Drought	I003	131	1
Version 2	Drought	I003	131	2
Version 2	Well-watered	I005	131	11
Version 2	Well-watered	I005	131	12
Version 2	Well-watered	I005	131	13
Version 2	Drought	I004	131	22
Version 2	Drought	I004	131	23
Version 2	Drought	I004	131	24
Version 2	Drought	I004	131	25
Version 2	Drought	I004	131	26
Version 2	Well-watered	I005	131	32
Version 2	Well-watered	I005	131	33
Version 2	Well-watered	I005	131	34
Version 2	Well-watered	I005	131	35
Version 2	Well-watered	I005	131	36
Version 1	Drought	I003	133	1
Version 1	Drought	I003	133	2
Version 1	Drought	I003	133	3
Version 1	Drought	I003	133	4
Version 1	Well-watered	I005	133	11
Version 1	Well-watered	I005	133	12
Version 1	Well-watered	I005	133	13
Version 1	Well-watered	I005	133	14
Version 2	Drought	I004	133	22
Version 2	Drought	I004	133	23
Version 2	Drought	I004	133	24
Version 2	Drought	I004	133	25
Version 2	Drought	I004	133	26
Version 2	Well-watered	I005	133	32
Version 2	Well-watered	I005	133	33
Version 2	Well-watered	I005	133	34
Version 2	Well-watered	I005	133	35
Version 2	Well-watered	I005	133	36
Version 1	Drought	I003	135	1
Version 1	Drought	I003	135	2
Version 1	Drought	I003	135	3
Version 1	Drought	I003	135	4
Version 1	Drought	I003	135	5
Version 1	Well-watered	I005	135	11
Version 1	Well-watered	I005	135	12
Version 1	Well-watered	I005	135	13
Version 1	Well-watered	I005	135	14
Version 1	Well-watered	I005	135	15
Version 2	Drought	I004	135	22
Version 2	Drought	I004	135	23
Version 2	Drought	I004	135	24
Version 2	Drought	I004	135	25
Version 2	Drought	I004	135	26
Version 2	Well-watered	I005	135	32
Version 2	Well-watered	I005	135	33
Version 2	Well-watered	I005	135	34
Version 2	Well-watered	I005	135	35
Version 2	Well-watered	I005	135	36
Version 2	Drought	H014	145	22
Version 2	Drought	H014	145	23
Version 2	Drought	H014	145	24
Version 2	Drought	H014	145	25
Version 2	Drought	H014	145	26
Version 2	Well-watered	H014	145	32
Version 2	Well-watered	H014	145	33
Version 2	Well-watered	H014	145	34
Version 2	Well-watered	H014	145	35
Version 2	Well-watered	H014	145	36
Version 2	Drought	H001	147	1
Version 2	Drought	H001	147	2
Version 2	Well-watered	H014	147	11
Version 2	Well-watered	H014	147	12
Version 2	Drought	H014	147	22
Version 2	Drought	H014	147	23
Version 2	Drought	H014	147	24
Version 2	Drought	H014	147	25
Version 2	Drought	H014	147	26
Version 2	Well-watered	H014	147	32
Version 2	Well-watered	H014	147	33
Version 2	Well-watered	H014	147	34
Version 2	Well-watered	H014	147	35
Version 2	Well-watered	H014	147	36
Version 1	Drought	H001	149	1
Version 1	Drought	H001	149	2
Version 1	Drought	H001	149	3
Version 1	Drought	H001	149	4
Version 1	Well-watered	H014	149	11
Version 1	Well-watered	H014	149	12
Version 1	Well-watered	H014	149	13
Version 2	Drought	H014	149	22
Version 2	Drought	H014	149	23
Version 2	Drought	H014	149	24
Version 2	Drought	H014	149	25
Version 2	Drought	H014	149	26
Version 2	Well-watered	H014	149	32
Version 2	Well-watered	H014	149	33
Version 2	Well-watered	H014	149	34
Version 2	Well-watered	H014	149	35
Version 2	Well-watered	H014	149	36
Version 1	Drought	H001	151	1
Version 1	Drought	H001	151	2
Version 1	Drought	H001	151	3
Version 1	Drought	H001	151	4
Version 1	Drought	H001	151	5
Version 1	Well-watered	H014	151	11
Version 1	Well-watered	H014	151	12
Version 1	Well-watered	H014	151	13
Version 1	Well-watered	H014	151	14
Version 1	Well-watered	H014	151	15
Version 2	Drought	H014	151	22
Version 2	Drought	H014	151	23
Version 2	Drought	H014	151	24
Version 2	Drought	H014	151	25
Version 2	Drought	H014	151	26
Version 2	Well-watered	H014	151	32
Version 2	Well-watered	H014	151	33
Version 2	Well-watered	H014	151	34
Version 2	Well-watered	H014	151	35
Version 2	Well-watered	H014	151	36
Version 2	Drought	H002	153	22
Version 2	Drought	H002	153	23
Version 2	Drought	H002	153	24
Version 2	Drought	H002	153	25
Version 2	Drought	H002	153	26
Version 2	Well-watered	H002	153	32
Version 2	Well-watered	H002	153	33
Version 2	Well-watered	H002	153	34
Version 2	Well-watered	H002	153	35
Version 2	Well-watered	H002	153	36
Version 2	Drought	H014	155	1
Version 2	Drought	H014	155	2
Version 2	Well-watered	H003	155	11
Version 2	Well-watered	H003	155	12
Version 2	Well-watered	H003	155	13
Version 2	Drought	H002	155	22
Version 2	Drought	H002	155	23
Version 2	Drought	H002	155	24
Version 2	Drought	H002	155	25
Version 2	Drought	H002	155	26
Version 2	Well-watered	H002	155	32
Version 2	Well-watered	H002	155	33
Version 2	Well-watered	H002	155	34
Version 2	Well-watered	H002	155	35
Version 2	Well-watered	H002	155	36
Version 1	Drought	H014	157	1
Version 1	Drought	H014	157	2
Version 1	Drought	H014	157	3
Version 1	Drought	H014	157	4
Version 1	Well-watered	H003	157	11
Version 1	Well-watered	H003	157	12
Version 1	Well-watered	H003	157	13
Version 1	Well-watered	H003	157	14
Version 2	Drought	H002	157	22
Version 2	Drought	H002	157	23
Version 2	Drought	H002	157	24
Version 2	Drought	H002	157	25
Version 2	Drought	H002	157	26
Version 2	Well-watered	H002	157	32
Version 2	Well-watered	H002	157	33
Version 2	Well-watered	H002	157	34
Version 2	Well-watered	H002	157	35
Version 2	Well-watered	H002	157	36
Version 1	Drought	H014	159	1
Version 1	Drought	H014	159	2
Version 1	Drought	H014	159	3
Version 1	Drought	H014	159	4
Version 1	Drought	H014	159	5
Version 1	Well-watered	H003	159	11
Version 1	Well-watered	H003	159	12
Version 1	Well-watered	H003	159	13
Version 1	Well-watered	H003	159	14
Version 1	Well-watered	H003	159	15
Version 2	Drought	H002	159	22
Version 2	Drought	H002	159	23
Version 2	Drought	H002	159	24
Version 2	Drought	H002	159	25
Version 2	Drought	H002	159	26
Version 2	Well-watered	H002	159	32
Version 2	Well-watered	H002	159	33
Version 2	Well-watered	H002	159	34
Version 2	Well-watered	H002	159	35
Version 2	Well-watered	H002	159	36
Version 2	Drought	H003	161	22
Version 2	Drought	H003	161	23
Version 2	Drought	H003	161	24
Version 2	Drought	H003	161	25
Version 2	Drought	H003	161	26
Version 2	Well-watered	H001	161	32
Version 2	Well-watered	H001	161	33
Version 2	Well-watered	H001	161	34
Version 2	Well-watered	H001	161	35
Version 2	Well-watered	H001	161	36
Version 2	Drought	H002	163	1
Version 2	Drought	H002	163	2
Version 2	Well-watered	H001	163	11
Version 2	Well-watered	H001	163	12
Version 2	Drought	H003	163	22
Version 2	Drought	H003	163	23
Version 2	Drought	H003	163	24
Version 2	Drought	H003	163	25
Version 2	Drought	H003	163	26
Version 2	Well-watered	H001	163	32
Version 2	Well-watered	H001	163	33
Version 2	Well-watered	H001	163	34
Version 2	Well-watered	H001	163	35
Version 2	Well-watered	H001	163	36
Version 1	Drought	H002	165	1
Version 1	Drought	H002	165	2
Version 1	Drought	H002	165	3
Version 1	Drought	H002	165	4
Version 1	Well-watered	H001	165	11
Version 1	Well-watered	H001	165	12
Version 1	Well-watered	H001	165	13
Version 2	Drought	H003	165	22
Version 2	Drought	H003	165	23
Version 2	Drought	H003	165	24
Version 2	Drought	H003	165	25
Version 2	Drought	H003	165	26
Version 2	Well-watered	H001	165	32
Version 2	Well-watered	H001	165	33
Version 2	Well-watered	H001	165	34
Version 2	Well-watered	H001	165	35
Version 2	Well-watered	H001	165	36
Version 1	Drought	H002	167	1
Version 1	Drought	H002	167	2
Version 1	Drought	H002	167	3
Version 1	Drought	H002	167	4
Version 1	Drought	H002	167	5
Version 1	Well-watered	H001	167	11
Version 1	Well-watered	H001	167	12
Version 1	Well-watered	H001	167	13
Version 1	Well-watered	H001	167	14
Version 1	Well-watered	H001	167	15
Version 2	Drought	H003	167	22
Version 2	Drought	H003	167	23
Version 2	Drought	H003	167	24
Version 2	Drought	H003	167	25
Version 2	Drought	H003	167	26
Version 2	Well-watered	H001	167	32
Version 2	Well-watered	H001	167	33
Version 2	Well-watered	H001	167	34
Version 2	Well-watered	H001	167	35
Version 2	Well-watered	H001	167	36
Version 2	Drought	H001	169	22
Version 2	Drought	H001	169	23
Version 2	Drought	H001	169	24
Version 2	Drought	H001	169	25
Version 2	Drought	H001	169	26
Version 2	Well-watered	H003	169	32
Version 2	Well-watered	H003	169	33
Version 2	Well-watered	H003	169	34
Version 2	Well-watered	H003	169	35
Version 2	Well-watered	H003	169	36
Version 2	Drought	H003	171	1
Version 2	Drought	H003	171	2
Version 2	Well-watered	H002	171	11
Version 2	Well-watered	H002	171	12
Version 2	Well-watered	H002	171	13
Version 2	Drought	H001	171	22
Version 2	Drought	H001	171	23
Version 2	Drought	H001	171	24
Version 2	Drought	H001	171	25
Version 2	Drought	H001	171	26
Version 2	Well-watered	H003	171	32
Version 2	Well-watered	H003	171	33
Version 2	Well-watered	H003	171	34
Version 2	Well-watered	H003	171	35
Version 2	Well-watered	H003	171	36
Version 1	Drought	H003	173	1
Version 1	Drought	H003	173	2
Version 1	Drought	H003	173	3
Version 1	Drought	H003	173	4
Version 1	Well-watered	H002	173	11
Version 1	Well-watered	H002	173	12
Version 1	Well-watered	H002	173	13
Version 1	Well-watered	H002	173	14
Version 2	Drought	H001	173	22
Version 2	Drought	H001	173	23
Version 2	Drought	H001	173	24
Version 2	Drought	H001	173	25
Version 2	Drought	H001	173	26
Version 2	Well-watered	H003	173	33
Version 2	Well-watered	H003	173	34
Version 2	Well-watered	H003	173	35
Version 2	Well-watered	H003	173	36
