## Supplementary material for "Capturing in-field root system dynamics with the RootTracker": Trial 2 RTs

Genotype	RT Version	Treatment	Plant Number	Row
H013	Version 1	Well-watered	1	1
H013	Version 1	Well-watered	2	1
H013	Version 1	Well-watered	3	1
H013	Version 1	Well-watered	4	1
H013	Version 1	Well-watered	5	1
H008	Version 1	Well-watered	6	1
H008	Version 1	Well-watered	7	1
H008	Version 1	Well-watered	8	1
H008	Version 1	Well-watered	9	1
H008	Version 1	Well-watered	10	1
H007	Version 1	Well-watered	11	1
H007	Version 1	Well-watered	12	1
H007	Version 1	Well-watered	13	1
H007	Version 1	Well-watered	14	1
H007	Version 1	Well-watered	15	1
H006	Version 1	Well-watered	16	1
H006	Version 1	Well-watered	17	1
H006	Version 1	Well-watered	18	1
H006	Version 1	Well-watered	19	1
H006	Version 1	Well-watered	20	1
H010	Version 1	Well-watered	21	1
H010	Version 1	Well-watered	22	1
H010	Version 1	Well-watered	23	1
H010	Version 1	Well-watered	24	1
H010	Version 1	Well-watered	25	1
H002	Version 1	Well-watered	26	1
H002	Version 1	Well-watered	27	1
H002	Version 1	Well-watered	28	1
H002	Version 1	Well-watered	29	1
H002	Version 1	Well-watered	30	1
H012	Version 1	Well-watered	31	1
H012	Version 1	Well-watered	32	1
H012	Version 1	Well-watered	33	1
H012	Version 1	Well-watered	34	1
H012	Version 1	Well-watered	35	1
H004	Version 1	Well-watered	36	1
H004	Version 1	Well-watered	37	1
H004	Version 1	Well-watered	38	1
H004	Version 1	Well-watered	39	1
H004	Version 2	Well-watered	40	1
H014	Version 2	Well-watered	41	1
H014	Version 2	Well-watered	42	1
H014	Version 1	Well-watered	43	1
H014	Version 1	Well-watered	44	1
H014	Version 1	Well-watered	45	1
H005	Version 1	Well-watered	46	1
H005	Version 1	Well-watered	47	1
H005	Version 1	Well-watered	48	1
H005	Version 1	Well-watered	49	1
H005	Version 2	Well-watered	50	1
H011	Version 1	Well-watered	51	1
H011	Version 2	Well-watered	52	1
H011	Version 2	Well-watered	53	1
H011	Version 2	Well-watered	54	1
H011	Version 2	Well-watered	55	1
H009	Version 2	Well-watered	56	1
H009	Version 2	Well-watered	57	1
H009	Version 2	Well-watered	58	1
H009	Version 2	Well-watered	59	1
H009	Version 2	Well-watered	60	1
H004	Version 2	Well-watered	61	1
H004	Version 2	Well-watered	62	1
H004	Version 2	Well-watered	63	1
H004	Version 2	Well-watered	64	1
H004	Version 2	Well-watered	65	1
H006	Version 2	Well-watered	66	1
H006	Version 2	Well-watered	67	1
H006	Version 2	Well-watered	68	1
H006	Version 2	Well-watered	69	1
H006	Version 2	Well-watered	70	1
H011	Version 2	Well-watered	71	1
H011	Version 2	Well-watered	72	1
H011	Version 2	Well-watered	73	1
H011	Version 2	Well-watered	74	1
H011	Version 2	Well-watered	75	1
H007	Version 2	Well-watered	76	1
H007	Version 2	Well-watered	77	1
H007	Version 2	Well-watered	78	1
H007	Version 2	Well-watered	79	1
H007	Version 2	Well-watered	80	1
H010	Version 2	Well-watered	81	1
H010	Version 2	Well-watered	82	1
H010	Version 2	Well-watered	83	1
H010	Version 2	Well-watered	84	1
H010	Version 2	Well-watered	85	1
H002	Version 2	Well-watered	86	1
H002	Version 2	Well-watered	87	1
H002	Version 2	Well-watered	88	1
H002	Version 2	Well-watered	89	1
H002	Version 2	Well-watered	90	1
H012	Version 2	Well-watered	91	1
H012	Version 2	Well-watered	92	1
H012	Version 2	Well-watered	93	1
H012	Version 2	Well-watered	94	1
H012	Version 2	Well-watered	95	1
H005	Version 2	Well-watered	96	1
H005	Version 2	Well-watered	97	1
H005	Version 2	Well-watered	98	1
H005	Version 2	Well-watered	99	1
H005	Version 2	Well-watered	100	1
H008	Version 2	Well-watered	101	1
H008	Version 2	Well-watered	102	1
H008	Version 2	Well-watered	103	1
H008	Version 2	Well-watered	104	1
H008	Version 2	Well-watered	105	1
H014	Version 2	Well-watered	106	1
H014	Version 2	Well-watered	107	1
H014	Version 2	Well-watered	108	1
H014	Version 2	Well-watered	109	1
H014	Version 2	Well-watered	110	1
H013	Version 2	Well-watered	111	1
H013	Version 2	Well-watered	112	1
H013	Version 2	Well-watered	113	1
H013	Version 2	Well-watered	114	1
H013	Version 2	Well-watered	115	1
H009	Version 2	Well-watered	116	1
H009	Version 2	Well-watered	117	1
H009	Version 2	Well-watered	118	1
H009	Version 2	Well-watered	119	1
H009	Version 2	Well-watered	120	1
H013	Version 2	Well-watered	1	2
H013	Version 1	Well-watered	2	2
H013	Version 1	Well-watered	3	2
H013	Version 1	Well-watered	4	2
H013	Version 1	Well-watered	5	2
H008	Version 1	Well-watered	6	2
H008	Version 1	Well-watered	7	2
H008	Version 1	Well-watered	8	2
H008	Version 2	Well-watered	9	2
H008	Version 2	Well-watered	10	2
H007	Version 2	Well-watered	11	2
H007	Version 2	Well-watered	12	2
H007	Version 2	Well-watered	13	2
H007	Version 2	Well-watered	14	2
H007	Version 2	Well-watered	15	2
H006	Version 2	Well-watered	16	2
H006	Version 2	Well-watered	17	2
H006	Version 2	Well-watered	18	2
H006	Version 2	Well-watered	19	2
H006	Version 2	Well-watered	20	2
H010	Version 2	Well-watered	21	2
H010	Version 2	Well-watered	22	2
H010	Version 2	Well-watered	23	2
H010	Version 2	Well-watered	24	2
H010	Version 2	Well-watered	25	2
H002	Version 2	Well-watered	26	2
H002	Version 2	Well-watered	27	2
H002	Version 2	Well-watered	28	2
H002	Version 2	Well-watered	29	2
H002	Version 2	Well-watered	30	2
H012	Version 2	Well-watered	31	2
H012	Version 2	Well-watered	32	2
H012	Version 2	Well-watered	33	2
H012	Version 2	Well-watered	34	2
H012	Version 2	Well-watered	35	2
H004	Version 2	Well-watered	36	2
H004	Version 2	Well-watered	37	2
H004	Version 2	Well-watered	38	2
H004	Version 2	Well-watered	39	2
H004	Version 2	Well-watered	40	2
H014	Version 2	Well-watered	41	2
H014	Version 2	Well-watered	42	2
H014	Version 2	Well-watered	43	2
H014	Version 2	Well-watered	44	2
H014	Version 2	Well-watered	45	2
H005	Version 2	Well-watered	46	2
H005	Version 2	Well-watered	47	2
H005	Version 2	Well-watered	48	2
H005	Version 2	Well-watered	49	2
H005	Version 2	Well-watered	50	2
H011	Version 2	Well-watered	51	2
H011	Version 2	Well-watered	52	2
H011	Version 2	Well-watered	53	2
H011	Version 2	Well-watered	54	2
H011	Version 2	Well-watered	55	2
H009	Version 2	Well-watered	56	2
H009	Version 2	Well-watered	57	2
H009	Version 2	Well-watered	58	2
H009	Version 2	Well-watered	59	2
H009	Version 2	Well-watered	60	2
H004	Version 2	Well-watered	61	2
H004	Version 2	Well-watered	62	2
H004	Version 2	Well-watered	63	2
H004	Version 2	Well-watered	64	2
H004	Version 2	Well-watered	65	2
H006	Version 2	Well-watered	66	2
H006	Version 2	Well-watered	67	2
H006	Version 2	Well-watered	68	2
H006	Version 2	Well-watered	69	2
H006	Version 2	Well-watered	70	2
H011	Version 2	Well-watered	71	2
H011	Version 2	Well-watered	72	2
H011	Version 2	Well-watered	73	2
H011	Version 2	Well-watered	74	2
H011	Version 2	Well-watered	75	2
H007	Version 2	Well-watered	76	2
H007	Version 2	Well-watered	77	2
H007	Version 2	Well-watered	78	2
H007	Version 2	Well-watered	79	2
H007	Version 2	Well-watered	80	2
H010	Version 2	Well-watered	81	2
H010	Version 2	Well-watered	82	2
H010	Version 2	Well-watered	83	2
H010	Version 2	Well-watered	84	2
H010	Version 2	Well-watered	85	2
H002	Version 2	Well-watered	86	2
H002	Version 2	Well-watered	87	2
H002	Version 2	Well-watered	88	2
H002	Version 2	Well-watered	89	2
H002	Version 2	Well-watered	90	2
H012	Version 2	Well-watered	91	2
H012	Version 2	Well-watered	92	2
H012	Version 2	Well-watered	93	2
H012	Version 2	Well-watered	94	2
H012	Version 2	Well-watered	95	2
H005	Version 2	Well-watered	96	2
H005	Version 2	Well-watered	97	2
H005	Version 2	Well-watered	98	2
H005	Version 1	Well-watered	99	2
H005	Version 1	Well-watered	100	2
H008	Version 1	Well-watered	101	2
H008	Version 1	Well-watered	102	2
H008	Version 1	Well-watered	103	2
H008	Version 1	Well-watered	104	2
H008	Version 1	Well-watered	105	2
H014	Version 1	Well-watered	106	2
H014	Version 1	Well-watered	107	2
H014	Version 1	Well-watered	108	2
H014	Version 1	Well-watered	109	2
H014	Version 1	Well-watered	110	2
H013	Version 1	Well-watered	111	2
H013	Version 1	Well-watered	112	2
H013	Version 1	Well-watered	113	2
H013	Version 1	Well-watered	114	2
H013	Version 1	Well-watered	115	2
H009	Version 1	Well-watered	116	2
H009	Version 1	Well-watered	117	2
H009	Version 1	Well-watered	118	2
H009	Version 1	Well-watered	119	2
H009	Version 1	Well-watered	120	2
H013	Version 1	Well-watered	1	3
H013	Version 2	Well-watered	2	3
H013	Version 2	Well-watered	3	3
H013	Version 2	Well-watered	4	3
H013	Version 2	Well-watered	5	3
H008	Version 1	Well-watered	6	3
H008	Version 2	Well-watered	7	3
H008	Version 2	Well-watered	8	3
H008	Version 2	Well-watered	9	3
H008	Version 2	Well-watered	10	3
H007	Version 2	Well-watered	11	3
H007	Version 2	Well-watered	12	3
H007	Version 2	Well-watered	13	3
H007	Version 2	Well-watered	14	3
H007	Version 2	Well-watered	15	3
H006	Version 2	Well-watered	16	3
H006	Version 2	Well-watered	17	3
H006	Version 2	Well-watered	18	3
H006	Version 2	Well-watered	19	3
H006	Version 2	Well-watered	20	3
H010	Version 2	Well-watered	21	3
H010	Version 2	Well-watered	22	3
H010	Version 2	Well-watered	23	3
H010	Version 2	Well-watered	24	3
H010	Version 2	Well-watered	25	3
H002	Version 2	Well-watered	26	3
H002	Version 2	Well-watered	27	3
H002	Version 2	Well-watered	28	3
H002	Version 2	Well-watered	29	3
H002	Version 2	Well-watered	30	3
H012	Version 2	Well-watered	31	3
H012	Version 2	Well-watered	32	3
H012	Version 2	Well-watered	33	3
H012	Version 2	Well-watered	34	3
H012	Version 2	Well-watered	35	3
H004	Version 2	Well-watered	36	3
H004	Version 2	Well-watered	37	3
H004	Version 2	Well-watered	38	3
H004	Version 2	Well-watered	39	3
H004	Version 2	Well-watered	40	3
H014	Version 2	Well-watered	41	3
H014	Version 2	Well-watered	42	3
H014	Version 2	Well-watered	43	3
H014	Version 2	Well-watered	44	3
H014	Version 2	Well-watered	45	3
H005	Version 2	Well-watered	46	3
H005	Version 2	Well-watered	47	3
H005	Version 2	Well-watered	48	3
H005	Version 2	Well-watered	49	3
H005	Version 2	Well-watered	50	3
H011	Version 2	Well-watered	51	3
H011	Version 2	Well-watered	52	3
H011	Version 2	Well-watered	53	3
H011	Version 2	Well-watered	54	3
H011	Version 2	Well-watered	55	3
H009	Version 2	Well-watered	56	3
H009	Version 2	Well-watered	57	3
H009	Version 2	Well-watered	58	3
H009	Version 2	Well-watered	59	3
H009	Version 2	Well-watered	60	3
H004	Version 2	Well-watered	61	3
H004	Version 2	Well-watered	62	3
H004	Version 2	Well-watered	63	3
H004	Version 2	Well-watered	64	3
H004	Version 2	Well-watered	65	3
H006	Version 2	Well-watered	66	3
H006	Version 2	Well-watered	67	3
H006	Version 2	Well-watered	68	3
H006	Version 2	Well-watered	69	3
H006	Version 2	Well-watered	70	3
H011	Version 2	Well-watered	71	3
H011	Version 2	Well-watered	72	3
H011	Version 2	Well-watered	73	3
H011	Version 2	Well-watered	74	3
H011	Version 2	Well-watered	75	3
H007	Version 2	Well-watered	76	3
H007	Version 2	Well-watered	77	3
H007	Version 2	Well-watered	78	3
H007	Version 2	Well-watered	79	3
H007	Version 2	Well-watered	80	3
H010	Version 2	Well-watered	81	3
H010	Version 2	Well-watered	82	3
H010	Version 2	Well-watered	83	3
H010	Version 2	Well-watered	84	3
H010	Version 2	Well-watered	85	3
H002	Version 2	Well-watered	86	3
H002	Version 2	Well-watered	87	3
H002	Version 2	Well-watered	88	3
H002	Version 2	Well-watered	89	3
H002	Version 2	Well-watered	90	3
H012	Version 2	Well-watered	91	3
H012	Version 2	Well-watered	92	3
H012	Version 2	Well-watered	93	3
H012	Version 2	Well-watered	94	3
H012	Version 2	Well-watered	95	3
H005	Version 2	Well-watered	96	3
H005	Version 2	Well-watered	97	3
H005	Version 2	Well-watered	98	3
H005	Version 2	Well-watered	99	3
H005	Version 2	Well-watered	100	3
H008	Version 2	Well-watered	101	3
H008	Version 2	Well-watered	102	3
H008	Version 2	Well-watered	103	3
H008	Version 2	Well-watered	104	3
H008	Version 2	Well-watered	105	3
H014	Version 2	Well-watered	106	3
H014	Version 2	Well-watered	107	3
H014	Version 2	Well-watered	108	3
H014	Version 2	Well-watered	109	3
H014	Version 2	Well-watered	110	3
H013	Version 2	Well-watered	111	3
H013	Version 2	Well-watered	112	3
H013	Version 2	Well-watered	113	3
H013	Version 2	Well-watered	114	3
H013	Version 2	Well-watered	115	3
H009	Version 2	Well-watered	116	3
H009	Version 1	Well-watered	117	3
H009	Version 1	Well-watered	118	3
H009	Version 1	Well-watered	119	3
H009	Version 2	Well-watered	120	3
H013	Version 1	Well-watered	1	4
H013	Version 2	Well-watered	2	4
H013	Version 2	Well-watered	3	4
H013	Version 2	Well-watered	4	4
H013	Version 2	Well-watered	5	4
H008	Version 2	Well-watered	6	4
H008	Version 2	Well-watered	7	4
H008	Version 2	Well-watered	8	4
H008	Version 2	Well-watered	9	4
H008	Version 2	Well-watered	10	4
H007	Version 2	Well-watered	11	4
H007	Version 2	Well-watered	12	4
H007	Version 2	Well-watered	13	4
H007	Version 2	Well-watered	14	4
H007	Version 2	Well-watered	15	4
H006	Version 2	Well-watered	16	4
H006	Version 2	Well-watered	17	4
H006	Version 2	Well-watered	18	4
H006	Version 2	Well-watered	19	4
H006	Version 2	Well-watered	20	4
H010	Version 2	Well-watered	21	4
H010	Version 2	Well-watered	22	4
H010	Version 2	Well-watered	23	4
H010	Version 2	Well-watered	24	4
H010	Version 2	Well-watered	25	4
H002	Version 2	Well-watered	26	4
H002	Version 2	Well-watered	27	4
H002	Version 2	Well-watered	28	4
H002	Version 2	Well-watered	29	4
H002	Version 2	Well-watered	30	4
H012	Version 2	Well-watered	31	4
H012	Version 2	Well-watered	32	4
H012	Version 2	Well-watered	33	4
H012	Version 2	Well-watered	34	4
H012	Version 2	Well-watered	35	4
H004	Version 2	Well-watered	36	4
H004	Version 2	Well-watered	37	4
H004	Version 2	Well-watered	38	4
H004	Version 2	Well-watered	39	4
H004	Version 2	Well-watered	40	4
H014	Version 2	Well-watered	41	4
H014	Version 2	Well-watered	42	4
H014	Version 2	Well-watered	43	4
H014	Version 2	Well-watered	44	4
H014	Version 2	Well-watered	45	4
H005	Version 2	Well-watered	46	4
H005	Version 2	Well-watered	47	4
H005	Version 2	Well-watered	48	4
H005	Version 2	Well-watered	49	4
H005	Version 2	Well-watered	50	4
H011	Version 2	Well-watered	51	4
H011	Version 2	Well-watered	52	4
H011	Version 2	Well-watered	53	4
H011	Version 2	Well-watered	54	4
H011	Version 2	Well-watered	55	4
H009	Version 2	Well-watered	56	4
H009	Version 2	Well-watered	57	4
H009	Version 2	Well-watered	58	4
H009	Version 2	Well-watered	59	4
H009	Version 2	Well-watered	60	4
H004	Version 2	Well-watered	61	4
H004	Version 2	Well-watered	62	4
H004	Version 2	Well-watered	63	4
H004	Version 2	Well-watered	64	4
H004	Version 2	Well-watered	65	4
H006	Version 2	Well-watered	66	4
H006	Version 2	Well-watered	67	4
H006	Version 2	Well-watered	68	4
H006	Version 2	Well-watered	69	4
H006	Version 2	Well-watered	70	4
H011	Version 2	Well-watered	71	4
H011	Version 2	Well-watered	72	4
H011	Version 2	Well-watered	73	4
H011	Version 2	Well-watered	74	4
H011	Version 2	Well-watered	75	4
H007	Version 2	Well-watered	76	4
H007	Version 2	Well-watered	77	4
H007	Version 2	Well-watered	78	4
H007	Version 2	Well-watered	79	4
H007	Version 2	Well-watered	80	4
H010	Version 2	Well-watered	81	4
H010	Version 2	Well-watered	82	4
H010	Version 2	Well-watered	83	4
H010	Version 2	Well-watered	84	4
H010	Version 2	Well-watered	85	4
H002	Version 2	Well-watered	86	4
H002	Version 2	Well-watered	87	4
H002	Version 2	Well-watered	88	4
H002	Version 2	Well-watered	89	4
H002	Version 2	Well-watered	90	4
H012	Version 2	Well-watered	91	4
H012	Version 2	Well-watered	92	4
H012	Version 2	Well-watered	93	4
H012	Version 2	Well-watered	94	4
H012	Version 2	Well-watered	95	4
H005	Version 2	Well-watered	96	4
H005	Version 2	Well-watered	97	4
H005	Version 2	Well-watered	98	4
H005	Version 2	Well-watered	99	4
H005	Version 1	Well-watered	100	4
H008	Version 1	Well-watered	101	4
H008	Version 1	Well-watered	102	4
H008	Version 1	Well-watered	103	4
H008	Version 1	Well-watered	104	4
H008	Version 1	Well-watered	105	4
H014	Version 1	Well-watered	106	4
H014	Version 1	Well-watered	107	4
H014	Version 1	Well-watered	108	4
H014	Version 1	Well-watered	109	4
H014	Version 1	Well-watered	110	4
H013	Version 1	Well-watered	111	4
H013	Version 1	Well-watered	112	4
H013	Version 1	Well-watered	113	4
H013	Version 1	Well-watered	114	4
H013	Version 1	Well-watered	115	4
H009	Version 1	Well-watered	116	4
H009	Version 1	Well-watered	117	4
H009	Version 1	Well-watered	118	4
H009	Version 1	Well-watered	119	4
H013	Version 1	Well-watered	1	5
H013	Version 2	Well-watered	2	5
H013	Version 2	Well-watered	3	5
H013	Version 2	Well-watered	4	5
H013	Version 1	Well-watered	5	5
H008	Version 1	Well-watered	6	5
H008	Version 1	Well-watered	7	5
H008	Version 1	Well-watered	8	5
H008	Version 1	Well-watered	9	5
H008	Version 1	Well-watered	10	5
H007	Version 1	Well-watered	11	5
H007	Version 1	Well-watered	12	5
H007	Version 1	Well-watered	13	5
H007	Version 1	Well-watered	14	5
H007	Version 2	Well-watered	15	5
H006	Version 2	Well-watered	16	5
H006	Version 2	Well-watered	17	5
H006	Version 2	Well-watered	18	5
H006	Version 2	Well-watered	19	5
H006	Version 2	Well-watered	20	5
H010	Version 2	Well-watered	21	5
H010	Version 2	Well-watered	22	5
H010	Version 2	Well-watered	23	5
H010	Version 2	Well-watered	24	5
H010	Version 2	Well-watered	25	5
H002	Version 2	Well-watered	26	5
H002	Version 2	Well-watered	27	5
H002	Version 2	Well-watered	28	5
H002	Version 2	Well-watered	29	5
H002	Version 2	Well-watered	30	5
H012	Version 2	Well-watered	31	5
H012	Version 2	Well-watered	32	5
H012	Version 2	Well-watered	33	5
H012	Version 2	Well-watered	34	5
H012	Version 2	Well-watered	35	5
H004	Version 2	Well-watered	36	5
H004	Version 2	Well-watered	37	5
H004	Version 2	Well-watered	38	5
H004	Version 2	Well-watered	39	5
H004	Version 2	Well-watered	40	5
H014	Version 2	Well-watered	41	5
H014	Version 2	Well-watered	42	5
H014	Version 2	Well-watered	43	5
H014	Version 2	Well-watered	44	5
H014	Version 2	Well-watered	45	5
H005	Version 2	Well-watered	46	5
H005	Version 2	Well-watered	47	5
H005	Version 2	Well-watered	48	5
H005	Version 2	Well-watered	49	5
H005	Version 2	Well-watered	50	5
H011	Version 2	Well-watered	51	5
H011	Version 2	Well-watered	52	5
H011	Version 2	Well-watered	53	5
H011	Version 2	Well-watered	54	5
H011	Version 2	Well-watered	55	5
H009	Version 2	Well-watered	56	5
H009	Version 2	Well-watered	57	5
H009	Version 2	Well-watered	58	5
H009	Version 2	Well-watered	59	5
H009	Version 2	Well-watered	60	5
H004	Version 2	Well-watered	61	5
H004	Version 2	Well-watered	62	5
H004	Version 2	Well-watered	63	5
H004	Version 2	Well-watered	64	5
H004	Version 2	Well-watered	65	5
H006	Version 2	Well-watered	66	5
H006	Version 2	Well-watered	67	5
H006	Version 2	Well-watered	68	5
H006	Version 2	Well-watered	69	5
H006	Version 2	Well-watered	70	5
H011	Version 2	Well-watered	71	5
H011	Version 2	Well-watered	72	5
H011	Version 2	Well-watered	73	5
H011	Version 2	Well-watered	74	5
H011	Version 2	Well-watered	75	5
H007	Version 2	Well-watered	76	5
H007	Version 2	Well-watered	77	5
H007	Version 2	Well-watered	78	5
H007	Version 2	Well-watered	79	5
H007	Version 2	Well-watered	80	5
H010	Version 2	Well-watered	81	5
H010	Version 2	Well-watered	82	5
H010	Version 2	Well-watered	83	5
H010	Version 2	Well-watered	84	5
H010	Version 2	Well-watered	85	5
H002	Version 2	Well-watered	86	5
H002	Version 2	Well-watered	87	5
H002	Version 2	Well-watered	88	5
H002	Version 2	Well-watered	89	5
H002	Version 2	Well-watered	90	5
H012	Version 2	Well-watered	91	5
H012	Version 2	Well-watered	92	5
H012	Version 2	Well-watered	93	5
H012	Version 2	Well-watered	94	5
H012	Version 2	Well-watered	95	5
H005	Version 2	Well-watered	96	5
H005	Version 2	Well-watered	97	5
H005	Version 2	Well-watered	98	5
H005	Version 2	Well-watered	99	5
H005	Version 2	Well-watered	100	5
H008	Version 1	Well-watered	101	5
H008	Version 1	Well-watered	102	5
H008	Version 1	Well-watered	103	5
H008	Version 1	Well-watered	104	5
H008	Version 1	Well-watered	105	5
H014	Version 1	Well-watered	106	5
H014	Version 1	Well-watered	107	5
H014	Version 1	Well-watered	108	5
H014	Version 1	Well-watered	109	5
H014	Version 1	Well-watered	110	5
H013	Version 1	Well-watered	111	5
H013	Version 1	Well-watered	112	5
H013	Version 1	Well-watered	113	5
H013	Version 1	Well-watered	114	5
H013	Version 1	Well-watered	115	5
H009	Version 1	Well-watered	116	5
H009	Version 1	Well-watered	117	5
H009	Version 1	Well-watered	118	5
H009	Version 1	Well-watered	119	5
H008	Version 1	Water-limited	1	11
H008	Version 1	Water-limited	2	11
H008	Version 1	Water-limited	3	11
H008	Version 1	Water-limited	4	11
H008	Version 1	Water-limited	5	11
H011	Version 1	Water-limited	6	11
H011	Version 1	Water-limited	7	11
H011	Version 1	Water-limited	8	11
H011	Version 1	Water-limited	9	11
H011	Version 1	Water-limited	10	11
H012	Version 1	Water-limited	11	11
H012	Version 1	Water-limited	12	11
H012	Version 1	Water-limited	13	11
H012	Version 1	Water-limited	14	11
H012	Version 1	Water-limited	15	11
H002	Version 1	Water-limited	16	11
H002	Version 1	Water-limited	17	11
H002	Version 1	Water-limited	18	11
H002	Version 1	Water-limited	19	11
H002	Version 1	Water-limited	20	11
H013	Version 1	Water-limited	21	11
H013	Version 1	Water-limited	22	11
H013	Version 1	Water-limited	23	11
H013	Version 1	Water-limited	24	11
H013	Version 1	Water-limited	25	11
H009	Version 1	Water-limited	26	11
H009	Version 2	Water-limited	27	11
H009	Version 1	Water-limited	28	11
H009	Version 1	Water-limited	29	11
H009	Version 1	Water-limited	30	11
H007	Version 1	Water-limited	31	11
H007	Version 1	Water-limited	32	11
H007	Version 1	Water-limited	33	11
H007	Version 1	Water-limited	34	11
H007	Version 1	Water-limited	35	11
H014	Version 1	Water-limited	36	11
H014	Version 1	Water-limited	37	11
H014	Version 1	Water-limited	38	11
H014	Version 1	Water-limited	39	11
H014	Version 1	Water-limited	40	11
H010	Version 1	Water-limited	41	11
H010	Version 1	Water-limited	42	11
H010	Version 1	Water-limited	43	11
H010	Version 1	Water-limited	44	11
H010	Version 1	Water-limited	45	11
H006	Version 1	Water-limited	46	11
H006	Version 2	Water-limited	47	11
H006	Version 1	Water-limited	48	11
H006	Version 1	Water-limited	49	11
H006	Version 1	Water-limited	50	11
H004	Version 2	Water-limited	51	11
H004	Version 1	Water-limited	52	11
H004	Version 1	Water-limited	53	11
H004	Version 1	Water-limited	54	11
H004	Version 2	Water-limited	55	11
H005	Version 1	Water-limited	56	11
H005	Version 1	Water-limited	57	11
H005	Version 1	Water-limited	58	11
H005	Version 1	Water-limited	59	11
H005	Version 1	Water-limited	60	11
H012	Version 2	Water-limited	61	11
H012	Version 2	Water-limited	62	11
H012	Version 2	Water-limited	63	11
H012	Version 2	Water-limited	64	11
H012	Version 2	Water-limited	65	11
H005	Version 2	Water-limited	66	11
H005	Version 2	Water-limited	67	11
H005	Version 2	Water-limited	68	11
H005	Version 2	Water-limited	69	11
H005	Version 2	Water-limited	70	11
H010	Version 2	Water-limited	71	11
H010	Version 2	Water-limited	72	11
H010	Version 2	Water-limited	73	11
H010	Version 2	Water-limited	74	11
H010	Version 2	Water-limited	75	11
H008	Version 2	Water-limited	76	11
H008	Version 2	Water-limited	77	11
H008	Version 2	Water-limited	78	11
H008	Version 2	Water-limited	79	11
H008	Version 2	Water-limited	80	11
H009	Version 2	Water-limited	81	11
H009	Version 2	Water-limited	82	11
H009	Version 2	Water-limited	83	11
H009	Version 2	Water-limited	84	11
H009	Version 2	Water-limited	85	11
H011	Version 2	Water-limited	86	11
H011	Version 2	Water-limited	87	11
H011	Version 2	Water-limited	88	11
H011	Version 2	Water-limited	89	11
H011	Version 2	Water-limited	90	11
H002	Version 1	Water-limited	91	11
H002	Version 2	Water-limited	92	11
H002	Version 2	Water-limited	93	11
H002	Version 2	Water-limited	94	11
H002	Version 2	Water-limited	95	11
H014	Version 2	Water-limited	96	11
H014	Version 2	Water-limited	97	11
H014	Version 2	Water-limited	98	11
H014	Version 1	Water-limited	99	11
H014	Version 2	Water-limited	100	11
H013	Version 2	Water-limited	101	11
H013	Version 2	Water-limited	102	11
H013	Version 2	Water-limited	103	11
H013	Version 2	Water-limited	104	11
H013	Version 2	Water-limited	105	11
H004	Version 1	Water-limited	106	11
H004	Version 2	Water-limited	107	11
H004	Version 2	Water-limited	108	11
H004	Version 2	Water-limited	109	11
H004	Version 2	Water-limited	110	11
H006	Version 2	Water-limited	111	11
H006	Version 1	Water-limited	112	11
H006	Version 2	Water-limited	113	11
H006	Version 2	Water-limited	114	11
H006	Version 2	Water-limited	115	11
H007	Version 2	Water-limited	116	11
H007	Version 1	Water-limited	117	11
H007	Version 2	Water-limited	118	11
H007	Version 2	Water-limited	119	11
H007	Version 2	Water-limited	120	11
H008	Version 1	Water-limited	1	12
H008	Version 1	Water-limited	2	12
H008	Version 1	Water-limited	3	12
H008	Version 1	Water-limited	4	12
H008	Version 1	Water-limited	5	12
H011	Version 1	Water-limited	6	12
H011	Version 1	Water-limited	7	12
H011	Version 1	Water-limited	8	12
H011	Version 1	Water-limited	9	12
H011	Version 1	Water-limited	10	12
H012	Version 1	Water-limited	11	12
H012	Version 1	Water-limited	12	12
H012	Version 1	Water-limited	13	12
H012	Version 1	Water-limited	14	12
H012	Version 1	Water-limited	15	12
H002	Version 1	Water-limited	16	12
H002	Version 1	Water-limited	17	12
H002	Version 1	Water-limited	18	12
H002	Version 1	Water-limited	19	12
H002	Version 1	Water-limited	20	12
H013	Version 1	Water-limited	21	12
H013	Version 1	Water-limited	22	12
H013	Version 1	Water-limited	23	12
H013	Version 1	Water-limited	24	12
H013	Version 1	Water-limited	25	12
H009	Version 2	Water-limited	26	12
H009	Version 1	Water-limited	27	12
H009	Version 1	Water-limited	28	12
H009	Version 1	Water-limited	29	12
H009	Version 1	Water-limited	30	12
H007	Version 2	Water-limited	31	12
H007	Version 1	Water-limited	32	12
H007	Version 1	Water-limited	33	12
H007	Version 2	Water-limited	34	12
H007	Version 1	Water-limited	35	12
H014	Version 1	Water-limited	36	12
H014	Version 2	Water-limited	37	12
H014	Version 1	Water-limited	38	12
H014	Version 1	Water-limited	39	12
H014	Version 1	Water-limited	40	12
H010	Version 2	Water-limited	41	12
H010	Version 1	Water-limited	42	12
H010	Version 1	Water-limited	43	12
H010	Version 1	Water-limited	44	12
H010	Version 1	Water-limited	45	12
H006	Version 1	Water-limited	46	12
H006	Version 1	Water-limited	47	12
H006	Version 1	Water-limited	48	12
H006	Version 1	Water-limited	49	12
H006	Version 1	Water-limited	50	12
H004	Version 1	Water-limited	51	12
H004	Version 1	Water-limited	52	12
H004	Version 2	Water-limited	53	12
H004	Version 2	Water-limited	54	12
H004	Version 1	Water-limited	55	12
H005	Version 1	Water-limited	56	12
H005	Version 1	Water-limited	57	12
H005	Version 1	Water-limited	58	12
H005	Version 1	Water-limited	59	12
H005	Version 1	Water-limited	60	12
H012	Version 2	Water-limited	61	12
H012	Version 2	Water-limited	62	12
H012	Version 2	Water-limited	63	12
H012	Version 2	Water-limited	64	12
H012	Version 2	Water-limited	65	12
H005	Version 2	Water-limited	66	12
H005	Version 2	Water-limited	67	12
H005	Version 2	Water-limited	68	12
H005	Version 2	Water-limited	69	12
H005	Version 2	Water-limited	70	12
H010	Version 2	Water-limited	71	12
H010	Version 2	Water-limited	72	12
H010	Version 2	Water-limited	73	12
H010	Version 2	Water-limited	74	12
H010	Version 1	Water-limited	75	12
H008	Version 2	Water-limited	76	12
H008	Version 2	Water-limited	77	12
H008	Version 2	Water-limited	78	12
H008	Version 2	Water-limited	79	12
H008	Version 2	Water-limited	80	12
H009	Version 2	Water-limited	81	12
H009	Version 2	Water-limited	82	12
H009	Version 1	Water-limited	83	12
H009	Version 2	Water-limited	84	12
H009	Version 2	Water-limited	85	12
H011	Version 2	Water-limited	86	12
H011	Version 1	Water-limited	87	12
H011	Version 2	Water-limited	88	12
H011	Version 2	Water-limited	89	12
H011	Version 2	Water-limited	90	12
H002	Version 2	Water-limited	91	12
H002	Version 2	Water-limited	92	12
H002	Version 2	Water-limited	93	12
H002	Version 2	Water-limited	94	12
H002	Version 2	Water-limited	95	12
H014	Version 2	Water-limited	96	12
H014	Version 2	Water-limited	97	12
H014	Version 2	Water-limited	98	12
H014	Version 2	Water-limited	99	12
H014	Version 2	Water-limited	100	12
H013	Version 2	Water-limited	101	12
H013	Version 2	Water-limited	102	12
H013	Version 2	Water-limited	103	12
H013	Version 2	Water-limited	104	12
H013	Version 2	Water-limited	105	12
H004	Version 2	Water-limited	106	12
H004	Version 2	Water-limited	107	12
H004	Version 2	Water-limited	108	12
H004	Version 2	Water-limited	109	12
H004	Version 1	Water-limited	110	12
H006	Version 1	Water-limited	111	12
H006	Version 1	Water-limited	112	12
H006	Version 1	Water-limited	113	12
H006	Version 1	Water-limited	114	12
H006	Version 2	Water-limited	115	12
H007	Version 2	Water-limited	116	12
H007	Version 2	Water-limited	117	12
H007	Version 2	Water-limited	118	12
H007	Version 2	Water-limited	119	12
H007	Version 2	Water-limited	120	12
H008	Version 1	Water-limited	1	13
H008	Version 1	Water-limited	2	13
H008	Version 1	Water-limited	3	13
H008	Version 1	Water-limited	4	13
H008	Version 1	Water-limited	5	13
H011	Version 1	Water-limited	6	13
H011	Version 1	Water-limited	7	13
H011	Version 1	Water-limited	8	13
H011	Version 1	Water-limited	9	13
H011	Version 1	Water-limited	10	13
H012	Version 1	Water-limited	11	13
H012	Version 1	Water-limited	12	13
H012	Version 1	Water-limited	13	13
H012	Version 1	Water-limited	14	13
H012	Version 1	Water-limited	15	13
H002	Version 1	Water-limited	16	13
H002	Version 1	Water-limited	17	13
H002	Version 1	Water-limited	18	13
H002	Version 1	Water-limited	19	13
H002	Version 1	Water-limited	20	13
H013	Version 1	Water-limited	21	13
H013	Version 1	Water-limited	22	13
H013	Version 1	Water-limited	23	13
H013	Version 1	Water-limited	24	13
H013	Version 1	Water-limited	25	13
H009	Version 1	Water-limited	26	13
H009	Version 1	Water-limited	27	13
H009	Version 1	Water-limited	28	13
H009	Version 1	Water-limited	29	13
H009	Version 1	Water-limited	30	13
H007	Version 1	Water-limited	31	13
H007	Version 1	Water-limited	32	13
H007	Version 1	Water-limited	33	13
H007	Version 1	Water-limited	34	13
H007	Version 2	Water-limited	35	13
H014	Version 1	Water-limited	36	13
H014	Version 1	Water-limited	37	13
H014	Version 1	Water-limited	38	13
H014	Version 1	Water-limited	39	13
H014	Version 1	Water-limited	40	13
H010	Version 1	Water-limited	41	13
H010	Version 1	Water-limited	42	13
H010	Version 1	Water-limited	43	13
H010	Version 1	Water-limited	44	13
H010	Version 1	Water-limited	45	13
H006	Version 1	Water-limited	46	13
H006	Version 2	Water-limited	47	13
H006	Version 1	Water-limited	48	13
H006	Version 1	Water-limited	49	13
H006	Version 1	Water-limited	50	13
H004	Version 2	Water-limited	51	13
H004	Version 1	Water-limited	52	13
H004	Version 1	Water-limited	53	13
H004	Version 2	Water-limited	54	13
H004	Version 1	Water-limited	55	13
H005	Version 2	Water-limited	56	13
H005	Version 2	Water-limited	57	13
H005	Version 2	Water-limited	58	13
H005	Version 2	Water-limited	59	13
H005	Version 2	Water-limited	60	13
H012	Version 2	Water-limited	61	13
H012	Version 2	Water-limited	62	13
H012	Version 2	Water-limited	63	13
H012	Version 2	Water-limited	64	13
H012	Version 2	Water-limited	65	13
H005	Version 2	Water-limited	66	13
H005	Version 2	Water-limited	67	13
H005	Version 2	Water-limited	68	13
H005	Version 2	Water-limited	69	13
H005	Version 2	Water-limited	70	13
H010	Version 2	Water-limited	71	13
H010	Version 2	Water-limited	72	13
H010	Version 1	Water-limited	73	13
H010	Version 2	Water-limited	74	13
H010	Version 2	Water-limited	75	13
H008	Version 2	Water-limited	76	13
H008	Version 2	Water-limited	77	13
H008	Version 2	Water-limited	78	13
H008	Version 2	Water-limited	79	13
H008	Version 2	Water-limited	80	13
H009	Version 2	Water-limited	81	13
H009	Version 2	Water-limited	82	13
H009	Version 2	Water-limited	83	13
H009	Version 2	Water-limited	84	13
H009	Version 2	Water-limited	85	13
H011	Version 2	Water-limited	86	13
H011	Version 2	Water-limited	87	13
H011	Version 2	Water-limited	88	13
H011	Version 2	Water-limited	89	13
H011	Version 2	Water-limited	90	13
H002	Version 2	Water-limited	91	13
H002	Version 2	Water-limited	92	13
H002	Version 2	Water-limited	93	13
H002	Version 2	Water-limited	94	13
H002	Version 2	Water-limited	95	13
H014	Version 2	Water-limited	96	13
H014	Version 2	Water-limited	97	13
H014	Version 2	Water-limited	98	13
H014	Version 2	Water-limited	99	13
H014	Version 2	Water-limited	100	13
H013	Version 2	Water-limited	101	13
H013	Version 2	Water-limited	102	13
H013	Version 2	Water-limited	103	13
H013	Version 2	Water-limited	104	13
H013	Version 2	Water-limited	105	13
H004	Version 2	Water-limited	106	13
H004	Version 2	Water-limited	107	13
H004	Version 2	Water-limited	108	13
H004	Version 2	Water-limited	109	13
H004	Version 1	Water-limited	110	13
H006	Version 1	Water-limited	111	13
H006	Version 2	Water-limited	112	13
H006	Version 2	Water-limited	113	13
H006	Version 2	Water-limited	114	13
H006	Version 2	Water-limited	115	13
H007	Version 2	Water-limited	116	13
H007	Version 2	Water-limited	117	13
H007	Version 2	Water-limited	118	13
H007	Version 2	Water-limited	119	13
H007	Version 2	Water-limited	120	13
H008	Version 1	Water-limited	1	14
H008	Version 1	Water-limited	2	14
H008	Version 1	Water-limited	3	14
H008	Version 1	Water-limited	4	14
H008	Version 1	Water-limited	5	14
H011	Version 1	Water-limited	6	14
H011	Version 1	Water-limited	7	14
H011	Version 1	Water-limited	8	14
H011	Version 1	Water-limited	9	14
H011	Version 1	Water-limited	10	14
H012	Version 1	Water-limited	11	14
H012	Version 1	Water-limited	12	14
H012	Version 2	Water-limited	13	14
H012	Version 1	Water-limited	14	14
H012	Version 1	Water-limited	15	14
H002	Version 1	Water-limited	16	14
H002	Version 1	Water-limited	17	14
H002	Version 1	Water-limited	18	14
H002	Version 2	Water-limited	19	14
H002	Version 1	Water-limited	20	14
H013	Version 1	Water-limited	21	14
H013	Version 1	Water-limited	22	14
H013	Version 1	Water-limited	23	14
H013	Version 2	Water-limited	24	14
H013	Version 1	Water-limited	25	14
H009	Version 1	Water-limited	26	14
H009	Version 1	Water-limited	27	14
H009	Version 2	Water-limited	28	14
H009	Version 1	Water-limited	29	14
H009	Version 1	Water-limited	30	14
H007	Version 1	Water-limited	31	14
H007	Version 2	Water-limited	32	14
H007	Version 1	Water-limited	33	14
H007	Version 1	Water-limited	34	14
H007	Version 1	Water-limited	35	14
H014	Version 2	Water-limited	36	14
H014	Version 1	Water-limited	37	14
H014	Version 1	Water-limited	38	14
H014	Version 1	Water-limited	39	14
H014	Version 1	Water-limited	40	14
H010	Version 1	Water-limited	41	14
H010	Version 1	Water-limited	42	14
H010	Version 1	Water-limited	43	14
H010	Version 1	Water-limited	44	14
H010	Version 1	Water-limited	45	14
H006	Version 1	Water-limited	46	14
H006	Version 1	Water-limited	47	14
H006	Version 1	Water-limited	48	14
H006	Version 1	Water-limited	49	14
H006	Version 1	Water-limited	50	14
H004	Version 1	Water-limited	51	14
H004	Version 1	Water-limited	52	14
H004	Version 1	Water-limited	53	14
H004	Version 1	Water-limited	54	14
H004	Version 1	Water-limited	55	14
H005	Version 1	Water-limited	56	14
H005	Version 1	Water-limited	57	14
H005	Version 1	Water-limited	58	14
H005	Version 2	Water-limited	59	14
H005	Version 1	Water-limited	60	14
H012	Version 1	Water-limited	61	14
H012	Version 2	Water-limited	62	14
H012	Version 2	Water-limited	63	14
H012	Version 2	Water-limited	64	14
H012	Version 2	Water-limited	65	14
H005	Version 2	Water-limited	66	14
H005	Version 2	Water-limited	67	14
H005	Version 1	Water-limited	68	14
H005	Version 1	Water-limited	69	14
H005	Version 1	Water-limited	70	14
H010	Version 1	Water-limited	71	14
H010	Version 1	Water-limited	72	14
H010	Version 1	Water-limited	73	14
H010	Version 2	Water-limited	74	14
H010	Version 2	Water-limited	75	14
H008	Version 2	Water-limited	76	14
H008	Version 2	Water-limited	77	14
H008	Version 2	Water-limited	78	14
H008	Version 2	Water-limited	79	14
H008	Version 2	Water-limited	80	14
H009	Version 2	Water-limited	81	14
H009	Version 2	Water-limited	82	14
H009	Version 2	Water-limited	83	14
H009	Version 2	Water-limited	84	14
H009	Version 2	Water-limited	85	14
H011	Version 2	Water-limited	86	14
H011	Version 1	Water-limited	87	14
H011	Version 2	Water-limited	88	14
H011	Version 2	Water-limited	89	14
H011	Version 2	Water-limited	90	14
H002	Version 2	Water-limited	91	14
H002	Version 2	Water-limited	92	14
H002	Version 2	Water-limited	93	14
H002	Version 2	Water-limited	94	14
H002	Version 2	Water-limited	95	14
H014	Version 2	Water-limited	96	14
H014	Version 2	Water-limited	97	14
H014	Version 2	Water-limited	98	14
H014	Version 1	Water-limited	99	14
H014	Version 2	Water-limited	100	14
H013	Version 2	Water-limited	101	14
H013	Version 2	Water-limited	102	14
H013	Version 2	Water-limited	103	14
H013	Version 2	Water-limited	104	14
H013	Version 2	Water-limited	105	14
H004	Version 1	Water-limited	106	14
H004	Version 1	Water-limited	107	14
H004	Version 1	Water-limited	108	14
H004	Version 1	Water-limited	109	14
H004	Version 2	Water-limited	110	14
H006	Version 2	Water-limited	111	14
H006	Version 2	Water-limited	112	14
H006	Version 2	Water-limited	113	14
H006	Version 2	Water-limited	114	14
H006	Version 2	Water-limited	115	14
H007	Version 2	Water-limited	116	14
H007	Version 2	Water-limited	117	14
H007	Version 2	Water-limited	118	14
H007	Version 2	Water-limited	119	14
H007	Version 2	Water-limited	120	14
H008	Version 1	Water-limited	1	15
H008	Version 1	Water-limited	2	15
H008	Version 1	Water-limited	3	15
H008	Version 1	Water-limited	4	15
H008	Version 1	Water-limited	5	15
H011	Version 1	Water-limited	6	15
H011	Version 1	Water-limited	7	15
H011	Version 1	Water-limited	8	15
H011	Version 1	Water-limited	9	15
H011	Version 1	Water-limited	10	15
H012	Version 1	Water-limited	11	15
H012	Version 1	Water-limited	12	15
H012	Version 1	Water-limited	13	15
H012	Version 1	Water-limited	14	15
H012	Version 1	Water-limited	15	15
H002	Version 1	Water-limited	16	15
H002	Version 1	Water-limited	17	15
H002	Version 2	Water-limited	18	15
H002	Version 1	Water-limited	19	15
H002	Version 1	Water-limited	20	15
H013	Version 2	Water-limited	21	15
H013	Version 1	Water-limited	22	15
H013	Version 1	Water-limited	23	15
H013	Version 1	Water-limited	24	15
H013	Version 1	Water-limited	25	15
H009	Version 1	Water-limited	26	15
H009	Version 1	Water-limited	27	15
H009	Version 1	Water-limited	28	15
H009	Version 1	Water-limited	29	15
H009	Version 1	Water-limited	30	15
H007	Version 1	Water-limited	31	15
H007	Version 1	Water-limited	32	15
H007	Version 1	Water-limited	33	15
H007	Version 1	Water-limited	34	15
H007	Version 1	Water-limited	35	15
H014	Version 1	Water-limited	36	15
H014	Version 1	Water-limited	37	15
H014	Version 1	Water-limited	38	15
H014	Version 1	Water-limited	39	15
H014	Version 1	Water-limited	40	15
H010	Version 1	Water-limited	41	15
H010	Version 1	Water-limited	42	15
H010	Version 1	Water-limited	43	15
H010	Version 1	Water-limited	44	15
H010	Version 2	Water-limited	45	15
H006	Version 1	Water-limited	46	15
H006	Version 1	Water-limited	47	15
H006	Version 1	Water-limited	48	15
H006	Version 1	Water-limited	49	15
H006	Version 1	Water-limited	50	15
H004	Version 1	Water-limited	51	15
H004	Version 1	Water-limited	52	15
H004	Version 2	Water-limited	53	15
H004	Version 1	Water-limited	54	15
H004	Version 1	Water-limited	55	15
H005	Version 2	Water-limited	56	15
H005	Version 1	Water-limited	57	15
H005	Version 1	Water-limited	58	15
H005	Version 1	Water-limited	59	15
H005	Version 1	Water-limited	60	15
H012	Version 2	Water-limited	61	15
H012	Version 2	Water-limited	62	15
H012	Version 2	Water-limited	63	15
H012	Version 2	Water-limited	64	15
H012	Version 2	Water-limited	65	15
H005	Version 2	Water-limited	66	15
H005	Version 2	Water-limited	67	15
H005	Version 2	Water-limited	68	15
H005	Version 1	Water-limited	69	15
H005	Version 1	Water-limited	70	15
H010	Version 2	Water-limited	71	15
H010	Version 1	Water-limited	72	15
H010	Version 1	Water-limited	73	15
H010	Version 2	Water-limited	74	15
H010	Version 2	Water-limited	75	15
H008	Version 2	Water-limited	76	15
