## Supplementary material for "Capturing in-field root system dynamics with the RootTracker": Trial 3 RTs

Treatment	Genotype	Row	Plant Number
Well-watered	H017	5	11
Well-watered	H017	5	13
Well-watered	H017	5	15
Well-watered	H017	5	17
Well-watered	H017	5	19
Well-watered	H018	5	21
Well-watered	H018	5	23
Well-watered	H018	5	25
Well-watered	H018	5	27
Well-watered	H018	5	29
Well-watered	H016	5	31
Well-watered	H016	5	33
Well-watered	H016	5	35
Well-watered	H016	5	37
Well-watered	H016	5	39
Well-watered	H008	5	41
Well-watered	H008	5	43
Well-watered	H008	5	45
Well-watered	H008	5	47
Well-watered	H008	5	49
Well-watered	H007	5	51
Well-watered	H007	5	53
Well-watered	H007	5	55
Well-watered	H007	5	57
Well-watered	H007	5	59
Well-watered	H014	5	61
Well-watered	H014	5	63
Well-watered	H014	5	65
Well-watered	H014	5	67
Well-watered	H014	5	69
Well-watered	H015	5	71
Well-watered	H015	5	73
Well-watered	H015	5	75
Well-watered	H015	5	77
Well-watered	H015	5	79
Well-watered	H010	5	81
Well-watered	H010	5	83
Well-watered	H010	5	85
Well-watered	H010	5	87
Well-watered	H010	5	89
Well-watered	H005	5	91
Well-watered	H005	5	93
Well-watered	H005	5	95
Well-watered	H005	5	97
Well-watered	H005	5	99
Well-watered	H013	5	101
Well-watered	H013	5	103
Well-watered	H013	5	105
Well-watered	H013	5	107
Well-watered	H017	6	11
Well-watered	H017	6	13
Well-watered	H017	6	15
Well-watered	H017	6	17
Well-watered	H017	6	19
Well-watered	H018	6	21
Well-watered	H018	6	23
Well-watered	H018	6	25
Well-watered	H018	6	27
Well-watered	H018	6	29
Well-watered	H016	6	31
Well-watered	H016	6	33
Well-watered	H016	6	35
Well-watered	H016	6	37
Well-watered	H016	6	39
Well-watered	H008	6	41
Well-watered	H008	6	43
Well-watered	H008	6	45
Well-watered	H008	6	47
Well-watered	H008	6	49
Well-watered	H007	6	51
Well-watered	H007	6	53
Well-watered	H007	6	55
Well-watered	H007	6	57
Well-watered	H007	6	59
Well-watered	H014	6	61
Well-watered	H014	6	63
Well-watered	H014	6	65
Well-watered	H014	6	67
Well-watered	H014	6	69
Well-watered	H015	6	71
Well-watered	H015	6	73
Well-watered	H015	6	75
Well-watered	H015	6	77
Well-watered	H015	6	79
Well-watered	H010	6	81
Well-watered	H010	6	83
Well-watered	H010	6	85
Well-watered	H010	6	87
Well-watered	H010	6	89
Well-watered	H005	6	91
Well-watered	H005	6	93
Well-watered	H005	6	95
Well-watered	H005	6	97
Well-watered	H005	6	99
Well-watered	H013	6	101
Well-watered	H013	6	103
Well-watered	H013	6	105
Well-watered	H013	6	107
Well-watered	H013	6	109
Well-watered	H017	7	11
Well-watered	H017	7	13
Well-watered	H017	7	15
Well-watered	H017	7	17
Well-watered	H017	7	19
Well-watered	H018	7	21
Well-watered	H018	7	23
Well-watered	H018	7	25
Well-watered	H018	7	27
Well-watered	H018	7	29
Well-watered	H016	7	31
Well-watered	H016	7	33
Well-watered	H016	7	37
Well-watered	H016	7	39
Well-watered	H008	7	41
Well-watered	H008	7	43
Well-watered	H008	7	45
Well-watered	H008	7	47
Well-watered	H008	7	49
Well-watered	H007	7	51
Well-watered	H007	7	53
Well-watered	H007	7	55
Well-watered	H007	7	57
Well-watered	H007	7	59
Well-watered	H014	7	61
Well-watered	H014	7	63
Well-watered	H014	7	65
Well-watered	H014	7	67
Well-watered	H014	7	69
Well-watered	H015	7	71
Well-watered	H015	7	73
Well-watered	H015	7	75
Well-watered	H015	7	77
Well-watered	H015	7	79
Well-watered	H010	7	81
Well-watered	H010	7	83
Well-watered	H010	7	85
Well-watered	H010	7	87
Well-watered	H010	7	89
Well-watered	H005	7	91
Well-watered	H005	7	93
Well-watered	H005	7	95
Well-watered	H005	7	97
Well-watered	H005	7	99
Well-watered	H013	7	101
Well-watered	H013	7	103
Well-watered	H013	7	105
Well-watered	H013	7	107
Well-watered	H013	7	109
Well-watered	H017	8	11
Well-watered	H017	8	13
Well-watered	H017	8	15
Well-watered	H017	8	17
Well-watered	H017	8	19
Well-watered	H018	8	21
Well-watered	H018	8	23
Well-watered	H018	8	25
Well-watered	H018	8	27
Well-watered	H018	8	29
Well-watered	H016	8	31
Well-watered	H016	8	33
Well-watered	H016	8	35
Well-watered	H016	8	37
Well-watered	H016	8	39
Well-watered	H008	8	41
Well-watered	H008	8	43
Well-watered	H008	8	45
Well-watered	H008	8	47
Well-watered	H008	8	49
Well-watered	H007	8	51
Well-watered	H007	8	55
Well-watered	H007	8	57
Well-watered	H007	8	59
Well-watered	H014	8	61
Well-watered	H014	8	63
Well-watered	H014	8	65
Well-watered	H014	8	67
Well-watered	H014	8	69
Well-watered	H015	8	71
Well-watered	H015	8	73
Well-watered	H015	8	75
Well-watered	H015	8	77
Well-watered	H015	8	79
Well-watered	H010	8	81
Well-watered	H010	8	83
Well-watered	H010	8	85
Well-watered	H010	8	87
Well-watered	H010	8	89
Well-watered	H005	8	91
Well-watered	H005	8	93
Well-watered	H005	8	95
Well-watered	H005	8	97
Well-watered	H005	8	99
Well-watered	H013	8	101
Well-watered	H013	8	103
Well-watered	H013	8	105
Well-watered	H013	8	107
Well-watered	H013	8	109
Well-watered	H017	9	11
Well-watered	H017	9	13
Well-watered	H017	9	15
Well-watered	H017	9	17
Well-watered	H017	9	19
Well-watered	H018	9	21
Well-watered	H018	9	23
Well-watered	H018	9	25
Well-watered	H018	9	27
Well-watered	H018	9	29
Well-watered	H016	9	31
Well-watered	H016	9	33
Well-watered	H016	9	35
Well-watered	H016	9	37
Well-watered	H016	9	39
Well-watered	H008	9	41
Well-watered	H008	9	45
Well-watered	H008	9	47
Well-watered	H008	9	49
Well-watered	H007	9	51
Well-watered	H007	9	53
Well-watered	H007	9	55
Well-watered	H007	9	57
Well-watered	H007	9	59
Well-watered	H014	9	61
Well-watered	H014	9	63
Well-watered	H014	9	65
Well-watered	H014	9	67
Well-watered	H014	9	69
Well-watered	H015	9	71
Well-watered	H015	9	73
Well-watered	H015	9	75
Well-watered	H015	9	77
Well-watered	H015	9	79
Well-watered	H010	9	81
Well-watered	H010	9	85
Well-watered	H010	9	87
Well-watered	H010	9	89
Well-watered	H005	9	93
Well-watered	H005	9	95
Well-watered	H005	9	97
Well-watered	H005	9	99
Well-watered	H013	9	101
Well-watered	H013	9	103
Well-watered	H013	9	105
Well-watered	H013	9	107
Well-watered	H013	9	109
Single Drought	H007	14	11
Single Drought	H007	14	13
Single Drought	H007	14	15
Single Drought	H007	14	17
Single Drought	H007	14	19
Single Drought	H018	14	21
Single Drought	H018	14	23
Single Drought	H018	14	25
Single Drought	H018	14	27
Single Drought	H018	14	29
Single Drought	H015	14	31
Single Drought	H015	14	33
Single Drought	H015	14	35
Single Drought	H015	14	37
Single Drought	H015	14	39
Single Drought	H014	14	41
Single Drought	H014	14	43
Single Drought	H014	14	45
Single Drought	H014	14	47
Single Drought	H014	14	49
Single Drought	H010	14	51
Single Drought	H010	14	53
Single Drought	H010	14	55
Single Drought	H010	14	57
Single Drought	H010	14	59
Single Drought	H016	14	61
Single Drought	H016	14	63
Single Drought	H016	14	65
Single Drought	H016	14	67
Single Drought	H016	14	69
Single Drought	H005	14	71
Single Drought	H005	14	73
Single Drought	H005	14	75
Single Drought	H005	14	77
Single Drought	H005	14	79
Single Drought	H013	14	81
Single Drought	H013	14	83
Single Drought	H013	14	85
Single Drought	H013	14	87
Single Drought	H013	14	89
Single Drought	H008	14	91
Single Drought	H008	14	93
Single Drought	H008	14	95
Single Drought	H008	14	97
Single Drought	H008	14	99
Single Drought	H017	14	101
Single Drought	H017	14	103
Single Drought	H017	14	105
Single Drought	H017	14	107
Single Drought	H017	14	109
Single Drought	H007	15	11
Single Drought	H007	15	13
Single Drought	H007	15	15
Single Drought	H007	15	17
Single Drought	H007	15	19
Single Drought	H018	15	21
Single Drought	H018	15	23
Single Drought	H018	15	25
Single Drought	H018	15	27
Single Drought	H018	15	29
Single Drought	H015	15	31
Single Drought	H015	15	33
Single Drought	H015	15	35
Single Drought	H015	15	37
Single Drought	H015	15	39
Single Drought	H014	15	41
Single Drought	H014	15	43
Single Drought	H014	15	45
Single Drought	H014	15	47
Single Drought	H014	15	49
Single Drought	H010	15	51
Single Drought	H010	15	53
Single Drought	H010	15	55
Single Drought	H010	15	57
Single Drought	H010	15	59
Single Drought	H016	15	61
Single Drought	H016	15	63
Single Drought	H016	15	65
Single Drought	H016	15	67
Single Drought	H016	15	69
Single Drought	H005	15	71
Single Drought	H005	15	73
Single Drought	H005	15	75
Single Drought	H005	15	77
Single Drought	H005	15	79
Single Drought	H013	15	81
Single Drought	H013	15	85
Single Drought	H013	15	87
Single Drought	H008	15	91
Single Drought	H008	15	93
Single Drought	H008	15	95
Single Drought	H008	15	97
Single Drought	H008	15	99
Single Drought	H017	15	101
Single Drought	H017	15	103
Single Drought	H017	15	105
Single Drought	H017	15	107
Single Drought	H017	15	109
Single Drought	H007	16	11
Single Drought	H007	16	13
Single Drought	H007	16	15
Single Drought	H007	16	17
Single Drought	H007	16	19
Single Drought	H018	16	21
Single Drought	H018	16	23
Single Drought	H018	16	25
Single Drought	H018	16	27
Single Drought	H018	16	29
Single Drought	H015	16	31
Single Drought	H015	16	33
Single Drought	H015	16	35
Single Drought	H015	16	37
Single Drought	H015	16	39
Single Drought	H014	16	41
Single Drought	H014	16	43
Single Drought	H014	16	45
Single Drought	H014	16	47
Single Drought	H014	16	49
Single Drought	H010	16	51
Single Drought	H010	16	53
Single Drought	H010	16	55
Single Drought	H010	16	57
Single Drought	H010	16	59
Single Drought	H016	16	61
Single Drought	H016	16	63
Single Drought	H016	16	65
Single Drought	H016	16	67
Single Drought	H016	16	69
Single Drought	H005	16	71
Single Drought	H005	16	73
Single Drought	H005	16	75
Single Drought	H005	16	77
Single Drought	H005	16	79
Single Drought	H013	16	81
Single Drought	H013	16	83
Single Drought	H013	16	85
Single Drought	H013	16	87
Single Drought	H013	16	89
Single Drought	H008	16	91
Single Drought	H008	16	93
Single Drought	H008	16	95
Single Drought	H008	16	97
Single Drought	H008	16	99
Single Drought	H017	16	101
Single Drought	H017	16	103
Single Drought	H017	16	105
Single Drought	H017	16	107
Single Drought	H017	16	109
Single Drought	H007	17	11
Single Drought	H007	17	13
Single Drought	H007	17	15
Single Drought	H007	17	17
Single Drought	H007	17	19
Single Drought	H018	17	21
Single Drought	H018	17	23
Single Drought	H018	17	25
Single Drought	H018	17	27
Single Drought	H018	17	29
Single Drought	H015	17	31
Single Drought	H015	17	33
Single Drought	H015	17	35
Single Drought	H015	17	37
Single Drought	H015	17	39
Single Drought	H014	17	41
Single Drought	H014	17	43
Single Drought	H014	17	45
Single Drought	H014	17	47
Single Drought	H014	17	49
Single Drought	H010	17	51
Single Drought	H010	17	53
Single Drought	H010	17	55
Single Drought	H010	17	57
Single Drought	H010	17	59
Single Drought	H016	17	61
Single Drought	H016	17	63
Single Drought	H016	17	65
Single Drought	H016	17	67
Single Drought	H016	17	69
Single Drought	H005	17	71
Single Drought	H005	17	73
Single Drought	H005	17	75
Single Drought	H005	17	77
Single Drought	H005	17	79
Single Drought	H013	17	81
Single Drought	H013	17	83
Single Drought	H013	17	85
Single Drought	H013	17	87
Single Drought	H013	17	89
Single Drought	H008	17	91
Single Drought	H008	17	93
Single Drought	H008	17	95
Single Drought	H008	17	97
Single Drought	H008	17	99
Single Drought	H017	17	101
Single Drought	H017	17	103
Single Drought	H017	17	105
Single Drought	H017	17	109
Single Drought	H007	18	11
Single Drought	H007	18	13
Single Drought	H007	18	15
Single Drought	H007	18	17
Single Drought	H007	18	19
Single Drought	H018	18	21
Single Drought	H018	18	23
Single Drought	H018	18	25
Single Drought	H018	18	27
Single Drought	H018	18	29
Single Drought	H015	18	31
Single Drought	H015	18	35
Single Drought	H015	18	37
Single Drought	H015	18	39
Single Drought	H014	18	41
Single Drought	H014	18	43
Single Drought	H014	18	45
Single Drought	H014	18	47
Single Drought	H014	18	49
Single Drought	H010	18	51
Single Drought	H010	18	53
Single Drought	H010	18	55
Single Drought	H010	18	57
Single Drought	H010	18	59
Single Drought	H016	18	61
Single Drought	H016	18	63
Single Drought	H016	18	65
Single Drought	H016	18	67
Single Drought	H016	18	69
Single Drought	H005	18	71
Single Drought	H005	18	73
Single Drought	H005	18	75
Single Drought	H005	18	77
Single Drought	H005	18	79
Single Drought	H013	18	81
Single Drought	H013	18	83
Single Drought	H013	18	85
Single Drought	H013	18	87
Single Drought	H013	18	89
Single Drought	H008	18	91
Single Drought	H008	18	93
Single Drought	H008	18	95
Single Drought	H008	18	97
Single Drought	H008	18	99
Single Drought	H017	18	101
Single Drought	H017	18	103
Single Drought	H017	18	105
Single Drought	H017	18	107
Single Drought	H017	18	109
Double Drought	H017	23	11
Double Drought	H017	23	13
Double Drought	H017	23	15
Double Drought	H017	23	17
Double Drought	H017	23	19
Double Drought	H010	23	21
Double Drought	H010	23	23
Double Drought	H010	23	25
Double Drought	H010	23	27
Double Drought	H010	23	29
Double Drought	H005	23	31
Double Drought	H005	23	33
Double Drought	H005	23	35
Double Drought	H005	23	37
Double Drought	H005	23	39
Double Drought	H008	23	41
Double Drought	H008	23	43
Double Drought	H008	23	45
Double Drought	H008	23	47
Double Drought	H008	23	49
Double Drought	H018	23	51
Double Drought	H018	23	53
Double Drought	H018	23	55
Double Drought	H018	23	57
Double Drought	H018	23	59
Double Drought	H007	23	61
Double Drought	H007	23	63
Double Drought	H007	23	65
Double Drought	H007	23	69
Double Drought	H015	23	71
Double Drought	H015	23	73
Double Drought	H015	23	77
Double Drought	H015	23	79
Double Drought	H016	23	81
Double Drought	H016	23	83
Double Drought	H016	23	85
Double Drought	H016	23	87
Double Drought	H016	23	89
Double Drought	H013	23	91
Double Drought	H013	23	93
Double Drought	H013	23	95
Double Drought	H013	23	97
Double Drought	H013	23	99
Double Drought	H014	23	101
Double Drought	H014	23	103
Double Drought	H014	23	105
Double Drought	H014	23	107
Double Drought	H014	23	109
Double Drought	H017	24	11
Double Drought	H017	24	13
Double Drought	H017	24	15
Double Drought	H017	24	17
Double Drought	H017	24	19
Double Drought	H010	24	21
Double Drought	H010	24	23
Double Drought	H010	24	25
Double Drought	H010	24	27
Double Drought	H010	24	29
Double Drought	H005	24	31
Double Drought	H005	24	33
Double Drought	H005	24	35
Double Drought	H005	24	37
Double Drought	H005	24	39
Double Drought	H008	24	41
Double Drought	H008	24	43
Double Drought	H008	24	45
Double Drought	H008	24	47
Double Drought	H008	24	49
Double Drought	H018	24	51
Double Drought	H018	24	53
Double Drought	H018	24	57
Double Drought	H018	24	59
Double Drought	H007	24	61
Double Drought	H007	24	63
Double Drought	H007	24	65
Double Drought	H007	24	67
Double Drought	H007	24	69
Double Drought	H015	24	71
Double Drought	H015	24	73
Double Drought	H015	24	75
Double Drought	H015	24	77
Double Drought	H015	24	79
Double Drought	H016	24	81
Double Drought	H016	24	83
Double Drought	H016	24	85
Double Drought	H016	24	87
Double Drought	H016	24	89
Double Drought	H013	24	91
Double Drought	H013	24	93
Double Drought	H013	24	95
Double Drought	H013	24	97
Double Drought	H013	24	99
Double Drought	H014	24	101
Double Drought	H014	24	103
Double Drought	H014	24	105
Double Drought	H014	24	107
Double Drought	H014	24	109
Double Drought	H017	25	11
Double Drought	H017	25	13
Double Drought	H017	25	15
Double Drought	H017	25	17
Double Drought	H017	25	19
Double Drought	H010	25	21
Double Drought	H010	25	23
Double Drought	H010	25	25
Double Drought	H010	25	27
Double Drought	H010	25	29
Double Drought	H005	25	31
Double Drought	H005	25	33
Double Drought	H005	25	35
Double Drought	H005	25	37
Double Drought	H005	25	39
Double Drought	H008	25	41
Double Drought	H008	25	45
Double Drought	H008	25	47
Double Drought	H008	25	49
Double Drought	H018	25	51
Double Drought	H018	25	53
Double Drought	H018	25	55
Double Drought	H018	25	57
Double Drought	H018	25	59
Double Drought	H007	25	61
Double Drought	H007	25	63
Double Drought	H007	25	65
Double Drought	H007	25	67
Double Drought	H007	25	69
Double Drought	H015	25	71
Double Drought	H015	25	73
Double Drought	H015	25	75
Double Drought	H015	25	77
Double Drought	H015	25	79
Double Drought	H016	25	81
Double Drought	H016	25	83
Double Drought	H016	25	85
Double Drought	H016	25	87
Double Drought	H016	25	89
Double Drought	H013	25	91
Double Drought	H013	25	93
Double Drought	H013	25	95
Double Drought	H013	25	97
Double Drought	H013	25	99
Double Drought	H014	25	101
Double Drought	H014	25	103
Double Drought	H014	25	105
Double Drought	H014	25	107
Double Drought	H014	25	109
Double Drought	H017	26	11
Double Drought	H017	26	13
Double Drought	H017	26	15
Double Drought	H017	26	17
Double Drought	H017	26	19
Double Drought	H010	26	21
Double Drought	H010	26	23
Double Drought	H010	26	25
Double Drought	H010	26	27
Double Drought	H010	26	29
Double Drought	H005	26	31
Double Drought	H005	26	33
Double Drought	H005	26	35
Double Drought	H005	26	37
Double Drought	H008	26	41
Double Drought	H008	26	43
Double Drought	H008	26	45
Double Drought	H008	26	47
Double Drought	H008	26	49
Double Drought	H018	26	51
Double Drought	H018	26	53
Double Drought	H018	26	55
Double Drought	H018	26	57
Double Drought	H018	26	59
Double Drought	H007	26	61
Double Drought	H007	26	63
Double Drought	H007	26	67
Double Drought	H007	26	69
Double Drought	H015	26	71
Double Drought	H015	26	73
Double Drought	H015	26	75
Double Drought	H015	26	77
Double Drought	H015	26	79
Double Drought	H016	26	81
Double Drought	H016	26	83
Double Drought	H016	26	85
Double Drought	H016	26	87
Double Drought	H016	26	89
Double Drought	H013	26	91
Double Drought	H013	26	93
Double Drought	H013	26	95
Double Drought	H013	26	97
Double Drought	H013	26	99
Double Drought	H014	26	101
Double Drought	H014	26	103
Double Drought	H014	26	105
Double Drought	H014	26	107
Double Drought	H014	26	109
Double Drought	H017	27	11
Double Drought	H017	27	13
Double Drought	H017	27	15
Double Drought	H017	27	17
Double Drought	H017	27	19
Double Drought	H010	27	21
Double Drought	H010	27	23
Double Drought	H010	27	25
Double Drought	H010	27	27
Double Drought	H010	27	29
Double Drought	H005	27	31
Double Drought	H005	27	33
Double Drought	H005	27	35
Double Drought	H005	27	37
Double Drought	H005	27	39
Double Drought	H008	27	41
Double Drought	H008	27	43
Double Drought	H008	27	45
Double Drought	H008	27	47
Double Drought	H008	27	49
Double Drought	H018	27	51
Double Drought	H018	27	53
Double Drought	H018	27	55
Double Drought	H018	27	57
Double Drought	H018	27	59
Double Drought	H007	27	61
Double Drought	H007	27	63
Double Drought	H007	27	65
Double Drought	H007	27	67
Double Drought	H007	27	69
Double Drought	H015	27	71
Double Drought	H015	27	73
Double Drought	H015	27	75
Double Drought	H015	27	77
Double Drought	H015	27	79
Double Drought	H016	27	81
Double Drought	H016	27	83
Double Drought	H016	27	85
Double Drought	H016	27	87
Double Drought	H016	27	89
Double Drought	H013	27	91
Double Drought	H013	27	93
Double Drought	H013	27	95
Double Drought	H013	27	99
Double Drought	H014	27	101
Double Drought	H014	27	103
Double Drought	H014	27	105
Double Drought	H014	27	107
Double Drought	H014	27	109
Well-watered	H007	32	11
Well-watered	H007	32	13
Well-watered	H007	32	15
Well-watered	H007	32	17
Well-watered	H007	32	19
Well-watered	H010	32	21
Well-watered	H010	32	23
Well-watered	H010	32	25
Well-watered	H010	32	27
Well-watered	H010	32	29
Well-watered	H018	32	31
Well-watered	H018	32	33
Well-watered	H018	32	35
Well-watered	H018	32	37
Well-watered	H018	32	39
Well-watered	H015	32	41
Well-watered	H015	32	43
Well-watered	H015	32	45
Well-watered	H015	32	47
Well-watered	H015	32	49
Well-watered	H016	32	51
Well-watered	H016	32	53
Well-watered	H016	32	55
Well-watered	H016	32	57
Well-watered	H016	32	59
Well-watered	H014	32	61
Well-watered	H014	32	63
Well-watered	H014	32	65
Well-watered	H014	32	67
Well-watered	H014	32	69
Well-watered	H013	32	71
Well-watered	H013	32	73
Well-watered	H013	32	75
Well-watered	H013	32	77
Well-watered	H013	32	79
Well-watered	H005	32	81
Well-watered	H005	32	83
Well-watered	H005	32	85
Well-watered	H005	32	87
Well-watered	H005	32	89
Well-watered	H017	32	91
Well-watered	H017	32	93
Well-watered	H017	32	95
Well-watered	H017	32	97
Well-watered	H017	32	99
Well-watered	H008	32	101
Well-watered	H008	32	103
Well-watered	H008	32	105
Well-watered	H008	32	107
Well-watered	H008	32	109
Well-watered	H007	33	11
Well-watered	H007	33	13
Well-watered	H007	33	15
Well-watered	H007	33	17
Well-watered	H007	33	19
Well-watered	H010	33	21
Well-watered	H010	33	23
Well-watered	H010	33	25
Well-watered	H010	33	29
Well-watered	H018	33	33
Well-watered	H018	33	37
Well-watered	H018	33	39
Well-watered	H015	33	41
Well-watered	H015	33	43
Well-watered	H015	33	45
Well-watered	H015	33	47
Well-watered	H015	33	49
Well-watered	H016	33	51
Well-watered	H016	33	53
Well-watered	H016	33	55
Well-watered	H016	33	57
Well-watered	H016	33	59
Well-watered	H014	33	61
Well-watered	H014	33	63
Well-watered	H014	33	65
Well-watered	H014	33	67
Well-watered	H014	33	69
Well-watered	H013	33	71
Well-watered	H013	33	73
Well-watered	H013	33	75
Well-watered	H013	33	77
Well-watered	H013	33	79
Well-watered	H005	33	81
Well-watered	H005	33	83
Well-watered	H005	33	85
Well-watered	H005	33	87
Well-watered	H005	33	89
Well-watered	H017	33	91
Well-watered	H017	33	93
Well-watered	H017	33	95
Well-watered	H017	33	97
Well-watered	H017	33	99
Well-watered	H008	33	101
Well-watered	H008	33	103
Well-watered	H008	33	105
Well-watered	H008	33	107
Well-watered	H008	33	109
Well-watered	H007	34	11
Well-watered	H007	34	13
Well-watered	H007	34	15
Well-watered	H007	34	17
Well-watered	H007	34	19
Well-watered	H010	34	21
Well-watered	H010	34	25
Well-watered	H010	34	27
Well-watered	H010	34	29
Well-watered	H018	34	31
Well-watered	H018	34	33
Well-watered	H018	34	35
Well-watered	H018	34	37
Well-watered	H018	34	39
Well-watered	H015	34	41
Well-watered	H015	34	43
Well-watered	H015	34	45
Well-watered	H015	34	47
Well-watered	H015	34	49
Well-watered	H016	34	51
Well-watered	H016	34	53
Well-watered	H016	34	55
Well-watered	H016	34	57
Well-watered	H016	34	59
Well-watered	H014	34	61
Well-watered	H014	34	63
Well-watered	H014	34	65
Well-watered	H014	34	67
Well-watered	H014	34	69
Well-watered	H013	34	71
Well-watered	H013	34	73
Well-watered	H013	34	75
Well-watered	H013	34	77
Well-watered	H013	34	79
Well-watered	H005	34	81
Well-watered	H005	34	83
Well-watered	H005	34	85
Well-watered	H005	34	87
Well-watered	H005	34	89
Well-watered	H017	34	91
Well-watered	H017	34	93
Well-watered	H017	34	95
Well-watered	H017	34	97
Well-watered	H017	34	99
Well-watered	H008	34	101
Well-watered	H008	34	103
Well-watered	H008	34	105
Well-watered	H008	34	107
Well-watered	H008	34	109
Well-watered	H007	35	11
Well-watered	H007	35	15
Well-watered	H007	35	17
Well-watered	H007	35	19
Well-watered	H010	35	21
Well-watered	H010	35	23
Well-watered	H010	35	25
Well-watered	H010	35	27
Well-watered	H010	35	29
Well-watered	H018	35	31
Well-watered	H018	35	33
Well-watered	H018	35	35
Well-watered	H018	35	37
Well-watered	H018	35	39
Well-watered	H015	35	41
Well-watered	H015	35	43
Well-watered	H015	35	45
Well-watered	H015	35	47
Well-watered	H015	35	49
Well-watered	H016	35	51
Well-watered	H016	35	53
Well-watered	H016	35	55
Well-watered	H016	35	57
Well-watered	H016	35	59
Well-watered	H014	35	61
Well-watered	H014	35	63
Well-watered	H014	35	65
Well-watered	H014	35	67
Well-watered	H014	35	69
Well-watered	H013	35	71
Well-watered	H013	35	73
Well-watered	H013	35	75
Well-watered	H013	35	77
Well-watered	H013	35	79
Well-watered	H005	35	81
Well-watered	H005	35	83
Well-watered	H005	35	85
Well-watered	H005	35	87
Well-watered	H005	35	89
Well-watered	H017	35	91
Well-watered	H017	35	93
Well-watered	H017	35	95
Well-watered	H017	35	97
Well-watered	H017	35	99
Well-watered	H008	35	101
Well-watered	H008	35	103
Well-watered	H008	35	105
Well-watered	H008	35	107
Well-watered	H008	35	109
Well-watered	H007	36	15
Well-watered	H007	36	17
Well-watered	H007	36	19
Well-watered	H010	36	21
Well-watered	H010	36	23
Well-watered	H010	36	25
Well-watered	H010	36	27
Well-watered	H010	36	29
Well-watered	H018	36	31
Well-watered	H018	36	33
Well-watered	H018	36	35
Well-watered	H018	36	37
Well-watered	H018	36	39
Well-watered	H015	36	41
Well-watered	H015	36	43
Well-watered	H015	36	45
Well-watered	H015	36	47
Well-watered	H015	36	49
Well-watered	H016	36	51
Well-watered	H016	36	53
Well-watered	H016	36	55
Well-watered	H016	36	57
Well-watered	H016	36	59
Well-watered	H014	36	61
Well-watered	H014	36	63
Well-watered	H014	36	65
Well-watered	H014	36	67
Well-watered	H014	36	69
Well-watered	H013	36	71
Well-watered	H013	36	73
Well-watered	H013	36	75
Well-watered	H013	36	77
Well-watered	H013	36	79
Well-watered	H005	36	81
Well-watered	H005	36	83
Well-watered	H005	36	85
Well-watered	H005	36	87
Well-watered	H005	36	89
Well-watered	H017	36	91
Well-watered	H017	36	93
Well-watered	H017	36	95
Well-watered	H017	36	97
Well-watered	H017	36	99
Well-watered	H008	36	101
Well-watered	H008	36	105
Well-watered	H008	36	107
Well-watered	H008	36	109
Single Drought	H008	41	11
Single Drought	H008	41	13
Single Drought	H008	41	15
Single Drought	H008	41	17
Single Drought	H008	41	19
Single Drought	H007	41	21
Single Drought	H007	41	23
Single Drought	H007	41	25
Single Drought	H007	41	27
Single Drought	H007	41	29
Single Drought	H017	41	31
Single Drought	H017	41	33
Single Drought	H017	41	35
Single Drought	H017	41	37
Single Drought	H017	41	39
Single Drought	H016	41	41
Single Drought	H016	41	43
Single Drought	H016	41	47
Single Drought	H016	41	49
Single Drought	H015	41	53
Single Drought	H015	41	55
Single Drought	H015	41	57
Single Drought	H015	41	59
Single Drought	H010	41	61
Single Drought	H010	41	63
Single Drought	H010	41	65
Single Drought	H010	41	67
Single Drought	H010	41	69
Single Drought	H014	41	71
Single Drought	H014	41	73
Single Drought	H014	41	75
Single Drought	H014	41	77
Single Drought	H014	41	79
Single Drought	H005	41	81
Single Drought	H005	41	83
Single Drought	H005	41	85
Single Drought	H005	41	87
Single Drought	H005	41	89
Single Drought	H018	41	91
Single Drought	H018	41	93
Single Drought	H018	41	95
Single Drought	H018	41	97
Single Drought	H018	41	99
Single Drought	H013	41	101
Single Drought	H013	41	103
Single Drought	H013	41	105
Single Drought	H013	41	107
Single Drought	H013	41	109
Single Drought	H008	42	11
Single Drought	H008	42	13
Single Drought	H008	42	15
Single Drought	H008	42	17
Single Drought	H008	42	19
Single Drought	H007	42	21
Single Drought	H007	42	23
Single Drought	H007	42	25
Single Drought	H007	42	27
Single Drought	H007	42	29
Single Drought	H017	42	31
Single Drought	H017	42	33
Single Drought	H017	42	35
Single Drought	H017	42	37
Single Drought	H017	42	39
Single Drought	H016	42	41
Single Drought	H016	42	43
Single Drought	H016	42	45
Single Drought	H016	42	47
Single Drought	H016	42	49
Single Drought	H015	42	51
Single Drought	H015	42	55
Single Drought	H015	42	59
Single Drought	H010	42	61
Single Drought	H010	42	63
Single Drought	H010	42	65
Single Drought	H010	42	67
Single Drought	H010	42	69
Single Drought	H014	42	71
Single Drought	H014	42	75
Single Drought	H014	42	77
Single Drought	H014	42	79
Single Drought	H005	42	81
Single Drought	H005	42	83
Single Drought	H005	42	85
Single Drought	H005	42	87
Single Drought	H005	42	89
Single Drought	H018	42	91
Single Drought	H018	42	93
Single Drought	H018	42	95
Single Drought	H018	42	97
Single Drought	H018	42	99
Single Drought	H013	42	101
Single Drought	H013	42	103
Single Drought	H013	42	105
Single Drought	H013	42	107
Single Drought	H013	42	109
Single Drought	H008	43	11
Single Drought	H008	43	13
Single Drought	H008	43	15
Single Drought	H008	43	17
Single Drought	H008	43	19
Single Drought	H007	43	21
Single Drought	H007	43	23
Single Drought	H007	43	25
Single Drought	H007	43	27
Single Drought	H007	43	29
Single Drought	H017	43	31
Single Drought	H017	43	33
Single Drought	H017	43	35
Single Drought	H017	43	37
Single Drought	H017	43	39
Single Drought	H016	43	41
Single Drought	H016	43	43
Single Drought	H016	43	45
Single Drought	H016	43	47
Single Drought	H016	43	49
Single Drought	H015	43	51
Single Drought	H015	43	53
Single Drought	H015	43	55
Single Drought	H015	43	57
Single Drought	H015	43	59
Single Drought	H010	43	61
Single Drought	H010	43	63
Single Drought	H010	43	65
Single Drought	H010	43	67
Single Drought	H010	43	69
Single Drought	H014	43	71
Single Drought	H014	43	73
Single Drought	H014	43	77
Single Drought	H014	43	79
Single Drought	H005	43	81
Single Drought	H005	43	83
Single Drought	H005	43	85
Single Drought	H005	43	87
Single Drought	H005	43	89
Single Drought	H018	43	91
Single Drought	H018	43	93
Single Drought	H018	43	95
Single Drought	H018	43	97
Single Drought	H018	43	99
Single Drought	H013	43	101
Single Drought	H013	43	103
Single Drought	H013	43	105
Single Drought	H013	43	107
Single Drought	H013	43	109
Single Drought	H008	44	11
Single Drought	H008	44	13
Single Drought	H008	44	15
Single Drought	H008	44	17
Single Drought	H008	44	19
Single Drought	H007	44	21
Single Drought	H007	44	23
Single Drought	H007	44	25
Single Drought	H007	44	27
Single Drought	H007	44	29
Single Drought	H017	44	31
Single Drought	H017	44	33
Single Drought	H017	44	35
Single Drought	H017	44	37
Single Drought	H017	44	39
Single Drought	H016	44	41
Single Drought	H016	44	43
Single Drought	H016	44	45
Single Drought	H016	44	47
Single Drought	H016	44	49
Single Drought	H015	44	51
Single Drought	H015	44	53
Single Drought	H015	44	55
Single Drought	H015	44	57
Single Drought	H015	44	59
Single Drought	H010	44	61
Single Drought	H010	44	63
Single Drought	H010	44	65
Single Drought	H010	44	67
Single Drought	H014	44	71
Single Drought	H014	44	73
Single Drought	H014	44	75
Single Drought	H014	44	77
Single Drought	H014	44	79
Single Drought	H005	44	81
Single Drought	H005	44	83
Single Drought	H005	44	85
Single Drought	H005	44	87
Single Drought	H005	44	89
Single Drought	H018	44	91
Single Drought	H018	44	93
Single Drought	H018	44	95
Single Drought	H018	44	97
Single Drought	H018	44	99
Single Drought	H013	44	101
Single Drought	H013	44	103
Single Drought	H013	44	105
Single Drought	H013	44	107
Single Drought	H013	44	109
Single Drought	H008	45	11
Single Drought	H008	45	13
Single Drought	H008	45	15
Single Drought	H008	45	17
Single Drought	H008	45	19
Single Drought	H007	45	21
Single Drought	H007	45	23
Single Drought	H007	45	25
Single Drought	H007	45	27
Single Drought	H007	45	29
Single Drought	H017	45	31
Single Drought	H017	45	33
Single Drought	H017	45	35
Single Drought	H017	45	37
Single Drought	H017	45	39
Single Drought	H016	45	41
Single Drought	H016	45	43
Single Drought	H016	45	45
Single Drought	H016	45	47
Single Drought	H016	45	49
Single Drought	H015	45	51
Single Drought	H015	45	53
Single Drought	H015	45	55
Single Drought	H015	45	57
Single Drought	H015	45	59
Single Drought	H010	45	61
Single Drought	H010	45	63
Single Drought	H010	45	65
Single Drought	H010	45	67
Single Drought	H010	45	69
Single Drought	H014	45	71
Single Drought	H014	45	73
Single Drought	H014	45	75
Single Drought	H014	45	77
Single Drought	H014	45	79
Single Drought	H005	45	81
Single Drought	H005	45	83
Single Drought	H005	45	85
Single Drought	H005	45	87
Single Drought	H018	45	91
Single Drought	H018	45	93
Single Drought	H018	45	95
Single Drought	H018	45	97
Single Drought	H018	45	99
Single Drought	H013	45	101
Single Drought	H013	45	103
Single Drought	H013	45	105
Single Drought	H013	45	107
Single Drought	H013	45	109
Double Drought	H014	50	11
Double Drought	H014	50	13
Double Drought	H014	50	15
Double Drought	H014	50	17
Double Drought	H014	50	19
Double Drought	H013	50	21
Double Drought	H013	50	23
Double Drought	H013	50	25
Double Drought	H013	50	27
Double Drought	H013	50	29
Double Drought	H018	50	31
Double Drought	H018	50	33
Double Drought	H018	50	35
Double Drought	H018	50	37
Double Drought	H018	50	39
Double Drought	H007	50	41
Double Drought	H007	50	43
Double Drought	H007	50	45
Double Drought	H007	50	47
Double Drought	H007	50	49
Double Drought	H005	50	51
Double Drought	H005	50	53
Double Drought	H005	50	55
Double Drought	H005	50	57
Double Drought	H005	50	59
Double Drought	H015	50	61
Double Drought	H015	50	63
Double Drought	H015	50	65
Double Drought	H015	50	67
Double Drought	H015	50	69
Double Drought	H008	50	71
Double Drought	H008	50	73
Double Drought	H008	50	75
Double Drought	H008	50	77
Double Drought	H008	50	79
Double Drought	H017	50	81
Double Drought	H017	50	83
Double Drought	H017	50	85
Double Drought	H017	50	87
Double Drought	H017	50	89
Double Drought	H010	50	91
Double Drought	H010	50	93
Double Drought	H010	50	95
Double Drought	H010	50	97
Double Drought	H010	50	99
Double Drought	H016	50	101
Double Drought	H016	50	103
Double Drought	H016	50	105
Double Drought	H016	50	107
Double Drought	H016	50	109
Double Drought	H014	51	11
Double Drought	H014	51	13
Double Drought	H014	51	15
Double Drought	H014	51	17
Double Drought	H014	51	19
Double Drought	H013	51	21
Double Drought	H013	51	23
Double Drought	H013	51	25
Double Drought	H013	51	27
Double Drought	H013	51	29
Double Drought	H018	51	31
Double Drought	H018	51	33
Double Drought	H018	51	35
Double Drought	H018	51	37
Double Drought	H018	51	39
Double Drought	H007	51	41
Double Drought	H007	51	43
Double Drought	H007	51	45
Double Drought	H007	51	47
Double Drought	H007	51	49
Double Drought	H005	51	55
Double Drought	H005	51	57
Double Drought	H015	51	61
Double Drought	H015	51	63
Double Drought	H015	51	65
Double Drought	H015	51	67
Double Drought	H015	51	69
Double Drought	H008	51	73
Double Drought	H008	51	75
Double Drought	H008	51	77
Double Drought	H008	51	79
Double Drought	H017	51	81
Double Drought	H017	51	83
Double Drought	H017	51	85
Double Drought	H017	51	87
Double Drought	H017	51	89
Double Drought	H010	51	91
Double Drought	H010	51	93
Double Drought	H010	51	95
Double Drought	H010	51	97
Double Drought	H010	51	99
Double Drought	H016	51	101
Double Drought	H016	51	103
Double Drought	H016	51	105
Double Drought	H016	51	107
Double Drought	H016	51	109
Double Drought	H014	52	11
Double Drought	H014	52	13
Double Drought	H014	52	15
Double Drought	H014	52	17
Double Drought	H014	52	19
Double Drought	H013	52	21
Double Drought	H013	52	23
Double Drought	H013	52	25
Double Drought	H013	52	27
Double Drought	H013	52	29
Double Drought	H018	52	33
Double Drought	H018	52	35
Double Drought	H018	52	37
Double Drought	H018	52	39
Double Drought	H007	52	41
Double Drought	H007	52	43
Double Drought	H007	52	45
Double Drought	H007	52	47
Double Drought	H007	52	49
Double Drought	H005	52	51
Double Drought	H005	52	53
Double Drought	H005	52	55
Double Drought	H005	52	57
Double Drought	H005	52	59
Double Drought	H015	52	61
Double Drought	H015	52	63
Double Drought	H015	52	65
Double Drought	H015	52	67
Double Drought	H015	52	69
Double Drought	H008	52	71
Double Drought	H008	52	73
Double Drought	H008	52	75
Double Drought	H008	52	77
Double Drought	H008	52	79
Double Drought	H017	52	81
Double Drought	H017	52	83
Double Drought	H017	52	85
Double Drought	H017	52	87
Double Drought	H017	52	89
Double Drought	H010	52	91
Double Drought	H010	52	93
Double Drought	H010	52	95
Double Drought	H010	52	97
Double Drought	H010	52	99
Double Drought	H016	52	103
Double Drought	H016	52	105
Double Drought	H016	52	107
Double Drought	H016	52	109
Double Drought	H014	53	11
Double Drought	H014	53	13
Double Drought	H014	53	15
Double Drought	H014	53	17
Double Drought	H014	53	19
Double Drought	H013	53	21
Double Drought	H013	53	23
Double Drought	H013	53	25
Double Drought	H013	53	27
Double Drought	H013	53	29
Double Drought	H018	53	31
Double Drought	H018	53	33
Double Drought	H018	53	35
Double Drought	H018	53	37
Double Drought	H018	53	39
Double Drought	H007	53	41
Double Drought	H007	53	43
Double Drought	H007	53	45
Double Drought	H007	53	47
Double Drought	H007	53	49
Double Drought	H005	53	51
Double Drought	H005	53	53
Double Drought	H005	53	55
Double Drought	H005	53	57
Double Drought	H005	53	59
Double Drought	H015	53	61
Double Drought	H015	53	63
Double Drought	H015	53	65
Double Drought	H015	53	67
Double Drought	H015	53	69
Double Drought	H008	53	71
Double Drought	H008	53	73
Double Drought	H008	53	75
Double Drought	H008	53	77
Double Drought	H008	53	79
Double Drought	H017	53	81
Double Drought	H017	53	83
Double Drought	H017	53	85
Double Drought	H017	53	87
Double Drought	H017	53	89
Double Drought	H010	53	91
Double Drought	H010	53	93
Double Drought	H010	53	95
Double Drought	H010	53	97
Double Drought	H010	53	99
Double Drought	H016	53	101
Double Drought	H016	53	103
Double Drought	H016	53	105
Double Drought	H016	53	107
Double Drought	H016	53	109
Double Drought	H014	54	11
Double Drought	H014	54	13
Double Drought	H014	54	15
Double Drought	H014	54	17
Double Drought	H014	54	19
Double Drought	H013	54	21
Double Drought	H013	54	23
Double Drought	H013	54	25
Double Drought	H013	54	27
Double Drought	H013	54	29
Double Drought	H018	54	31
Double Drought	H018	54	33
Double Drought	H018	54	37
Double Drought	H018	54	39
Double Drought	H007	54	41
Double Drought	H007	54	43
Double Drought	H007	54	45
Double Drought	H007	54	47
Double Drought	H007	54	49
Double Drought	H005	54	51
Double Drought	H005	54	55
Double Drought	H005	54	57
Double Drought	H005	54	59
Double Drought	H015	54	61
Double Drought	H015	54	63
Double Drought	H015	54	65
Double Drought	H015	54	67
Double Drought	H015	54	69
Double Drought	H008	54	71
Double Drought	H008	54	73
Double Drought	H008	54	75
Double Drought	H008	54	77
Double Drought	H008	54	79
Double Drought	H017	54	81
Double Drought	H017	54	83
Double Drought	H017	54	85
Double Drought	H017	54	87
Double Drought	H017	54	89
Double Drought	H010	54	91
Double Drought	H010	54	93
Double Drought	H010	54	95
Double Drought	H010	54	99
Double Drought	H016	54	101
Double Drought	H016	54	103
Double Drought	H016	54	105
Double Drought	H016	54	107
