## Supplementary material for "Capturing in-field root system dynamics with the RootTracker": Trial 4 RTs

Genotype	Row	Plant Number
H013	5	11
H013	6	13
H013	5	15
H013	6	15
H022	6	17
H022	5	19
H022	6	19
H022	5	21
H022	6	21
H006	5	23
H006	6	23
H006	5	25
H006	6	25
H006	5	27
H018	6	29
H018	5	31
H018	5	33
H029	6	35
H029	5	37
H029	5	39
H029	6	39
H014	5	41
H014	6	41
H014	5	43
H014	6	43
H014	5	45
H014	6	45
H005	5	47
H005	5	49
H005	6	49
H005	5	51
H005	6	51
H007	5	53
H007	6	53
H007	5	55
H007	6	55
H007	5	57
H007	6	57
H004	5	59
H004	6	59
H004	5	61
H004	6	61
H004	5	63
H004	6	63
H002	5	65
H002	6	65
H002	5	67
H002	6	67
H002	6	49
H002	5	69
H002	6	69
H017	5	71
H017	6	71
H017	5	73
H017	6	73
H017	5	75
H017	6	75
H019	5	77
H019	6	77
H019	5	79
H019	6	79
H019	6	81
H034	5	83
H034	5	85
H034	6	85
H034	5	87
H034	6	87
H023	5	89
H023	6	89
H023	5	91
H023	6	91
H023	5	93
H023	6	93
H003	5	95
H003	6	95
H003	5	97
H003	6	97
H003	5	99
H003	6	99
H032	5	101
H032	6	101
H032	5	103
H032	6	103
H032	5	105
H032	6	105
H021	5	107
H021	6	107
H021	6	109
H021	5	111
H021	6	111
H026	6	113
H026	5	115
H026	6	115
H026	5	117
H026	6	117
H020	5	119
H020	6	119
H020	5	121
H020	5	123
H020	6	123
H020	7	123
H020	8	123
H020	7	121
H020	8	121
H020	8	119
H026	7	117
H026	8	117
H026	7	115
H026	8	115
H026	7	113
H026	8	113
H021	7	111
H021	8	111
H021	7	109
H021	8	109
H021	7	107
H021	8	107
H032	7	105
H032	8	105
H032	7	103
H032	8	103
H032	7	101
H032	8	101
H003	7	99
H003	8	99
H003	7	97
H003	8	97
H003	7	95
H003	8	95
H023	8	93
H023	7	91
H023	7	89
H034	8	87
H034	7	85
H034	8	85
H034	8	83
H019	7	81
H019	7	79
H019	8	79
H019	7	77
H019	8	77
H017	7	75
H017	8	75
H017	7	73
H017	7	71
H002	8	67
H002	7	65
H002	8	65
H004	7	63
H004	8	63
H004	7	61
H004	8	61
H004	7	59
H004	8	59
H007	7	57
H007	8	57
H007	7	55
H007	7	53
H007	8	53
H005	7	51
H005	7	49
H005	8	49
H005	7	47
H005	8	47
H014	8	45
H014	7	43
H014	7	41
H014	8	41
H029	7	39
H029	8	39
H029	8	37
H029	7	35
H029	8	35
H018	7	33
H018	8	33
H018	7	31
H018	8	31
H018	7	29
H018	8	29
H006	7	27
H006	8	27
H006	7	25
H006	8	25
H006	7	23
H006	8	23
H022	7	19
H022	8	19
H022	7	17
H013	7	15
H013	8	15
H013	8	13
H013	7	11
H013	8	11
H013	10	11
H013	9	13
H013	10	15
H022	9	17
H022	10	17
H022	9	19
H022	10	19
H022	10	21
H006	10	23
H006	9	25
H006	10	25
H006	9	27
H006	10	27
H018	9	29
H018	10	29
H018	9	31
H018	10	31
H018	9	33
H018	10	33
H029	9	35
H029	10	35
H029	9	37
H029	10	37
H029	9	39
H029	10	39
H014	9	41
H014	9	43
H014	10	43
H014	9	45
H014	10	45
H005	9	47
H005	10	47
H005	9	49
H005	10	49
H005	9	51
H005	10	51
H007	9	53
H007	10	53
H007	9	55
H007	10	55
H007	9	57
H007	10	57
H004	9	59
H004	9	61
H004	10	61
H004	9	63
H004	10	63
H002	9	65
H002	10	65
H002	9	67
H002	10	67
H002	9	69
H002	10	69
H017	9	71
H017	10	71
H017	10	73
H017	9	75
H017	10	75
H019	9	77
H019	10	77
H019	9	79
H019	10	79
H019	9	81
H019	10	81
H034	9	83
H034	9	85
H034	10	85
H034	9	87
H003	9	95
H003	10	95
H003	9	97
H003	10	97
H003	9	99
H003	10	99
H032	9	101
H032	10	101
H032	9	103
H032	10	103
H032	9	105
H032	10	105
H021	10	107
H021	9	109
H021	10	109
H021	9	111
H021	10	111
H026	9	113
H026	10	113
H026	10	115
H026	9	117
H026	10	117
H020	9	119
H020	10	119
H020	9	121
H020	10	121
H020	9	123
H020	10	123
H020	11	123
H020	11	119
H026	11	117
H026	11	115
H021	11	111
H021	11	107
H032	11	103
H032	11	101
H003	11	99
H003	11	97
H003	11	95
H023	11	93
H023	11	89
H034	11	87
H019	11	79
H017	11	75
H017	11	73
H017	11	71
H002	11	67
H002	11	65
H004	11	63
H004	11	61
H004	11	59
H007	11	57
H007	11	55
H007	11	53
H005	11	51
H005	11	49
H005	11	47
H014	11	45
H014	11	43
H014	11	41
H029	11	39
H029	11	37
H029	11	35
H018	11	33
H018	11	31
H018	11	29
H006	11	27
H006	11	25
H022	11	21
H022	11	19
H022	11	17
H013	11	15
H013	11	13
H013	11	11
H027	17	11
H027	18	11
H027	18	13
H027	17	15
H027	18	15
H033	17	17
H033	17	19
H033	17	21
H033	18	21
H025	17	23
H025	17	25
H025	18	25
H025	17	27
H025	18	27
H031	17	29
H031	18	29
H031	17	31
H031	18	31
H031	17	33
H031	18	33
H001	17	35
H001	18	35
H001	17	37
H001	18	37
H001	17	39
H001	18	39
H030	17	41
H030	18	41
H030	17	43
H030	18	43
H030	17	45
H030	18	45
H024	17	47
H024	18	47
H024	17	49
H024	17	51
H024	18	51
H015	17	53
H015	18	53
H015	17	55
H015	18	55
H015	17	57
H015	18	57
H011	17	59
H011	18	59
H011	17	61
H011	18	61
H011	17	63
H011	18	63
H008	17	65
H008	18	65
H008	17	67
H008	18	67
H008	17	69
H009	17	71
H009	17	73
H009	18	73
H009	17	75
H009	18	75
H016	17	77
H016	18	77
H016	17	79
H016	18	79
H016	17	81
H028	17	83
H028	17	85
H028	18	85
H028	17	87
I003	18	89
I003	17	91
I003	17	93
I003	18	93
I005	17	95
I005	18	95
I005	17	97
I005	17	99
I005	18	99
I002	17	101
I002	18	103
I004	18	107
I004	17	109
I004	18	109
I004	17	111
I004	18	111
I007	17	113
I007	18	115
I007	17	117
I007	18	117
I001	17	119
I001	18	119
I001	17	121
I001	18	121
I001	17	123
I001	19	123
I001	20	123
I001	19	121
I001	19	119
I001	20	119
I007	19	117
I007	20	117
I007	19	115
I007	20	115
I007	19	113
I007	20	113
I004	19	111
I004	20	111
I004	19	109
I004	20	109
I004	19	107
I004	20	107
I002	19	105
I002	19	103
I002	20	103
I002	19	101
I002	20	101
I005	19	99
I005	19	97
I005	20	97
I005	19	95
I003	19	93
I003	20	93
I003	19	91
I003	20	91
I003	19	89
I003	20	89
H028	19	87
H028	19	85
H028	20	85
H028	20	83
H016	19	81
H016	20	81
H016	19	79
H016	20	79
H016	19	77
H016	20	77
H009	19	75
H009	20	75
H009	19	73
H009	20	73
H009	19	71
H009	20	71
H008	19	69
H008	20	69
H008	19	67
H008	20	67
H008	19	65
H008	20	65
H011	19	63
H011	20	63
H011	19	61
H011	20	61
H011	19	59
H011	20	59
H015	19	57
H015	20	57
H015	19	55
H015	20	55
H015	19	53
H015	20	53
H024	19	51
H024	20	51
H024	19	49
H024	19	47
H024	20	47
H030	19	45
H030	20	45
H030	19	43
H030	20	43
H030	19	41
H030	20	41
H001	19	39
H001	20	39
H001	19	37
H001	20	37
H001	19	35
H001	20	35
H031	19	33
H031	20	33
H031	19	31
H031	20	31
H031	19	29
H031	20	29
H025	20	27
H025	19	25
H025	20	25
H025	19	23
H025	20	23
H033	19	21
H033	20	21
H033	19	19
H033	20	19
H033	19	17
H033	20	17
H027	19	15
H027	20	15
H027	19	13
H027	20	13
H027	19	11
H027	20	11
H027	21	11
H027	22	11
H027	21	13
H027	22	13
H027	21	15
H027	22	15
H033	21	17
H033	22	17
H033	21	19
H033	22	19
H033	21	21
H033	22	21
H025	21	23
H025	22	23
H025	21	25
H025	22	25
H025	21	27
H025	22	27
H031	21	29
H031	22	29
H031	21	31
H031	22	31
H031	21	33
H031	22	33
H001	21	35
H001	22	35
H001	21	37
H001	22	37
H001	21	39
H001	22	39
H030	21	43
H030	22	43
H030	21	45
H030	22	45
H024	21	47
H024	22	47
H024	21	49
H024	22	49
H024	21	51
H024	22	51
H015	21	53
H015	22	53
H015	21	55
H015	22	55
H015	21	57
H015	22	57
H011	21	59
H011	22	59
H011	21	61
H011	22	61
H011	21	63
H011	22	63
H008	21	65
H008	22	65
H008	22	67
H008	21	69
H008	22	69
H009	21	71
H009	22	71
H009	21	73
H009	22	73
H009	21	75
H009	22	75
H016	21	77
H016	22	77
H016	21	79
H016	22	79
H016	21	81
H016	22	81
H028	21	83
H028	22	83
H028	21	85
H028	22	85
H028	21	87
H028	22	87
I003	21	89
I003	22	89
I003	21	91
I003	22	91
I003	21	93
I003	22	93
I005	21	95
I005	22	95
I005	21	97
I005	22	97
I005	21	99
I005	22	99
I002	21	101
I002	22	101
I002	21	103
I002	22	103
I002	21	105
I002	22	105
I004	21	107
I004	22	107
I004	21	109
I004	22	109
I004	21	111
I004	22	111
I007	21	113
I007	22	113
I007	21	115
I007	21	117
I007	22	117
I001	21	119
I001	22	119
I001	21	121
I001	22	121
I001	21	123
I001	22	123
I001	23	123
I001	23	121
I001	23	119
I007	23	117
I007	23	115
I007	23	113
I004	23	111
I004	23	109
I004	23	107
I002	23	105
I002	23	103
I002	23	101
I005	23	99
I005	23	97
I005	23	95
I003	23	93
I003	23	91
I003	23	89
H028	23	87
H028	23	85
H028	23	83
H016	23	81
H016	23	79
H016	23	77
H009	23	75
H009	23	73
H009	23	71
H008	23	69
H008	23	67
H008	23	65
H011	23	63
H011	23	61
H011	23	59
H015	23	57
H015	23	55
H015	23	53
H024	23	49
H024	23	47
H030	23	45
H030	23	43
H030	23	41
H001	23	39
H001	23	37
H001	23	35
H031	23	33
H031	23	31
H031	23	29
H025	23	27
H025	23	25
H025	23	23
H033	23	21
H033	23	19
H033	23	17
H027	23	15
H027	23	13
H027	23	11
I002	29	11
I002	30	11
I002	29	13
I002	30	13
I002	29	15
I002	30	15
I004	29	17
I004	30	17
I004	29	19
I004	30	19
I004	29	21
I004	30	21
I007	29	23
I007	30	23
I007	29	25
I007	30	25
I007	29	27
I007	30	27
I005	29	29
I005	30	29
I005	29	31
I005	30	31
I005	29	33
I005	30	33
I001	29	35
I001	30	35
I001	29	37
I001	30	37
I001	29	39
I001	30	39
I003	29	41
I003	30	41
I003	29	43
I003	30	43
I003	29	45
H030	29	47
H030	30	47
H030	29	49
H030	30	49
H030	29	51
H030	30	51
H020	29	53
H020	29	55
H020	30	55
H020	29	57
H020	30	57
H032	29	59
H032	30	59
H032	29	61
H032	30	61
H032	29	63
H032	30	63
H027	30	65
H027	29	67
H027	30	67
H027	29	69
H027	30	69
H024	29	71
H024	30	71
H024	30	73
H024	29	75
H024	30	75
H031	29	77
H031	30	77
H031	29	79
H031	30	79
H031	29	81
H031	30	81
H009	29	83
H009	30	83
H009	29	85
H009	30	85
H009	29	87
H009	30	87
H011	29	89
H011	30	89
H011	29	91
H011	30	91
H011	29	93
H011	30	93
H001	29	95
H001	30	95
H001	29	97
H001	30	97
H001	29	99
H001	30	99
H003	29	101
H003	30	101
H003	30	21
H003	29	103
H003	30	103
H003	29	105
H003	30	105
H008	29	107
H008	30	107
H008	29	109
H008	30	109
H008	29	111
H008	30	111
H023	29	113
H023	30	113
H023	29	115
H023	30	115
H023	29	117
H023	30	117
H026	29	119
H026	30	119
H026	29	121
H026	30	121
H026	29	123
H026	30	123
H026	31	123
H026	32	123
H026	31	121
H026	32	121
H026	31	119
H026	32	119
H023	31	117
H023	32	117
H023	31	115
H023	32	115
H023	31	113
H023	32	113
H008	31	111
H008	32	111
H008	31	109
H008	32	109
H008	31	107
H008	32	107
H003	31	105
H003	32	105
H003	31	103
H003	32	103
H003	31	101
H003	32	101
H001	31	99
H001	32	99
H001	31	97
H001	32	97
H001	31	95
H001	32	95
H011	31	93
H011	32	93
H011	31	91
H011	32	91
H011	31	89
H011	32	89
H009	31	87
H009	32	87
H009	31	85
H009	32	85
H009	31	83
H009	32	83
H031	32	81
H031	31	79
H031	32	79
H031	31	77
H031	32	77
H024	31	75
H024	32	75
H024	31	73
H024	32	73
H024	31	71
H024	32	71
H027	31	69
H027	32	69
H027	31	67
H027	32	67
H027	31	65
H027	32	65
H032	31	63
H032	32	63
H032	31	61
H032	31	59
H032	32	59
H020	31	57
H020	32	57
H020	31	55
H020	32	55
H020	31	53
H020	32	53
H030	31	51
H030	32	51
H030	31	49
H030	32	49
H030	31	47
H030	32	47
I003	31	45
I003	32	45
I003	31	43
I003	32	43
I003	31	41
I003	32	41
I001	31	39
I001	32	39
I001	31	37
I001	32	37
I001	31	35
I001	32	35
I005	32	33
I005	31	31
I005	32	31
I005	31	29
I005	32	29
I007	31	27
I007	32	27
I007	31	25
I007	32	25
I007	31	23
I007	32	23
I004	31	21
I004	32	21
I004	31	19
I004	32	19
I004	31	17
I004	32	17
I002	31	15
I002	32	15
I002	31	13
I002	32	13
I002	31	11
I002	32	11
I002	33	11
I002	34	11
I002	33	13
I002	34	13
I002	33	15
I002	34	15
I004	33	17
I004	34	17
I004	33	19
I004	34	19
I004	33	21
I004	34	21
I007	33	23
I007	34	23
I007	33	25
I007	34	25
I007	33	27
I007	34	27
I005	33	29
I005	34	29
I005	33	31
I005	34	31
I005	33	33
I005	34	33
I001	33	35
I001	34	35
I001	33	37
I001	34	37
I001	33	39
I001	34	39
I003	33	41
I003	34	41
I003	33	43
I003	34	43
I003	33	45
I003	34	45
H030	33	47
H030	34	47
H030	33	49
H030	34	49
H030	33	51
H030	34	51
H020	33	53
H020	34	53
H020	33	55
H020	34	55
H020	33	57
H020	34	57
H032	33	59
H032	34	59
H032	33	61
H032	34	61
H032	33	63
H032	34	63
H027	33	65
H027	34	65
H027	33	67
H027	34	67
H027	33	69
H024	33	71
H024	34	71
H024	33	73
H024	34	73
H024	33	75
H024	34	75
H031	33	77
H031	34	77
H031	33	79
H031	34	79
H031	33	81
H031	34	81
H009	33	83
H009	34	83
H009	33	85
H009	34	85
H009	33	87
H009	34	87
H011	33	89
H011	34	89
H011	33	91
H011	34	91
H011	33	93
H011	34	93
H001	33	95
H001	34	95
H001	33	97
H001	34	97
H001	33	99
H001	34	99
H003	33	101
H003	34	101
H003	33	103
H003	33	105
H003	34	105
H008	33	107
H008	34	107
H008	33	109
H008	34	109
H008	33	111
H008	34	111
H023	33	113
H023	34	113
H023	33	115
H023	34	115
H023	33	117
H023	34	117
H026	33	119
H026	34	119
H026	33	121
H026	34	121
H026	33	123
H026	34	123
H026	35	123
H026	35	121
H026	35	119
H023	35	117
H023	35	113
H008	35	111
H008	35	109
H008	35	107
H003	35	105
H003	35	103
H003	35	101
H001	35	99
H001	35	97
H001	35	95
H011	35	93
H011	35	91
H011	35	89
H009	35	87
H009	35	85
H009	35	83
H031	35	81
H031	35	79
H031	35	77
H024	35	75
H024	35	73
H024	35	71
H027	35	69
H027	35	67
H027	35	65
H032	35	63
H032	35	61
H032	35	59
H020	35	57
H020	35	55
H020	35	53
H030	35	51
H030	35	49
H030	35	47
I003	35	45
I003	35	43
I003	35	41
I001	35	39
I001	35	37
I001	35	35
I005	35	33
I005	35	31
I005	35	29
I007	35	27
I007	35	25
I007	35	23
I004	35	21
I004	35	19
I004	35	17
I002	35	15
I002	35	11
H033	41	11
H033	42	11
H033	41	13
H033	42	13
H033	41	15
H033	42	15
H034	41	17
H034	42	17
H034	41	19
H034	42	19
H034	41	21
H034	42	21
H025	41	23
H025	42	23
H025	41	25
H025	42	25
H025	41	27
H025	42	27
H022	41	29
H022	42	29
H022	41	31
H022	42	31
H022	41	33
H022	42	33
H014	41	35
H014	42	35
H014	41	37
H014	42	37
H014	41	39
H014	42	39
H029	41	41
H029	42	41
H029	41	43
H029	42	43
H029	41	45
H029	42	45
H013	41	47
H013	42	47
H013	41	49
H013	42	49
H013	41	51
H013	42	51
H002	41	53
H002	42	53
H002	41	55
H002	42	55
H002	41	57
H002	42	57
H015	41	59
H015	42	59
H015	41	61
H015	42	61
H015	41	63
H015	42	63
H018	41	65
H018	42	65
H018	41	67
H018	42	67
H018	41	69
H018	42	69
H019	41	71
H019	42	71
H019	41	73
H019	42	73
H019	41	75
H019	42	75
H028	41	77
H028	42	77
H028	41	79
H028	42	79
H028	41	81
H028	42	81
H006	41	83
H006	42	83
H006	41	85
H006	42	85
H006	41	87
H006	42	87
H017	41	89
H017	42	89
H017	41	91
H017	42	91
H017	41	93
H017	42	93
H016	41	95
H016	42	95
H016	41	97
H016	42	97
H016	41	99
H016	42	99
H021	41	101
H021	42	101
H021	41	103
H021	42	103
H021	41	105
H021	42	105
H005	41	107
H005	42	107
H005	41	109
H005	42	109
H005	41	111
H005	42	111
H007	41	113
H007	42	113
H007	41	115
H007	42	115
H007	41	117
H007	42	117
H004	41	119
H004	42	119
H004	41	121
H004	42	121
H004	41	123
H004	42	123
H004	43	123
H004	44	123
H004	43	121
H004	44	121
H004	43	119
H004	44	119
H007	43	117
H007	44	117
H007	43	115
H007	44	115
H007	43	113
H007	44	113
H005	43	111
H005	44	111
H005	43	109
H005	44	109
H005	43	107
H005	44	107
H021	43	105
H021	44	105
H021	43	103
H021	44	103
H021	43	101
H021	44	101
H016	43	99
H016	44	99
H016	43	97
H016	44	97
H016	43	95
H016	44	95
H017	43	93
H017	44	93
H017	43	91
H017	44	91
H017	43	89
H017	44	89
H006	43	87
H006	44	87
H006	43	85
H006	44	85
H006	43	83
H006	44	83
H028	43	81
H028	44	81
H028	43	79
H028	44	79
H028	43	77
H028	44	77
H019	43	75
H019	44	75
H019	43	73
H019	44	73
H019	43	71
H019	44	71
H018	43	69
H018	44	69
H018	43	67
H018	44	67
H018	43	65
H018	44	65
H015	43	63
H015	44	63
H015	43	61
H015	44	61
H015	43	59
H015	44	59
H002	43	57
H002	44	57
H002	43	55
H002	44	55
H002	43	53
H002	44	53
H013	43	51
H013	44	51
H013	43	49
H013	44	49
H013	43	47
H013	44	47
H029	43	45
H029	44	45
H029	43	43
H029	44	43
H029	43	41
H029	44	41
H014	43	39
H014	44	39
H014	43	37
H014	44	37
H014	43	35
H014	44	35
H022	43	33
H022	44	33
H022	43	31
H022	44	31
H022	43	29
H022	44	29
H025	43	27
H025	44	27
H025	43	25
H025	44	25
H025	43	23
H025	44	23
H034	43	21
H034	43	19
H034	44	19
H034	43	17
H034	44	17
H033	43	15
H033	44	15
H033	43	13
H033	44	13
H033	43	11
H033	44	11
H033	44	51
H033	45	11
H033	46	11
H033	46	13
H033	45	15
H033	46	15
H034	45	17
H034	46	17
H034	45	19
H034	46	19
H034	45	21
H034	46	21
H025	45	23
H025	46	23
H025	45	25
H025	46	25
H025	45	27
H025	46	27
H022	45	29
H022	46	29
H022	45	31
H022	46	31
H022	45	33
H022	46	33
H014	45	35
H014	46	35
H014	45	37
H014	46	37
H014	45	39
H014	46	39
H029	45	41
H029	46	41
H029	45	43
H029	46	43
H029	45	45
H029	46	45
H013	45	47
H013	46	47
H013	45	49
H013	46	49
H013	45	51
H002	45	53
H002	46	53
H002	45	55
H002	46	55
H002	45	57
H002	46	57
H015	45	59
H015	46	59
H015	45	61
H015	46	61
H015	45	63
H018	45	65
H018	46	65
H018	45	67
H018	46	67
H018	45	69
H018	46	69
H019	45	71
H019	46	71
H019	45	73
H019	46	73
H019	45	75
H019	46	75
H028	45	77
H028	46	77
H028	45	79
H028	46	79
H028	45	81
H028	46	81
H006	45	83
H006	46	83
H006	45	85
H006	46	85
H006	45	87
H006	46	87
H017	45	89
H017	46	89
H017	45	91
H017	46	91
H017	45	93
H017	46	93
H016	45	95
H016	46	95
H016	45	97
H016	46	97
H016	45	99
H016	46	99
H021	45	101
H021	46	101
H021	45	103
H021	46	103
H021	45	105
H021	46	105
H005	45	107
H005	46	107
H005	45	109
H005	46	109
H005	45	111
H005	46	111
H007	45	113
H007	46	113
H007	45	115
H007	46	115
H007	45	117
H007	46	117
H004	45	119
H004	46	119
H004	45	121
H004	46	121
H004	45	123
H004	46	123
H004	47	121
H004	47	119
H007	47	117
H007	47	115
H007	47	113
H005	47	111
H005	47	109
H005	47	107
H021	47	105
H021	47	103
H021	47	101
H016	47	99
H016	47	97
H016	47	95
H017	47	93
H017	47	91
H017	47	89
H006	47	87
H006	47	85
H006	47	83
H028	47	81
H028	47	79
H028	47	77
H019	47	75
H019	47	73
H019	47	71
H018	47	69
H018	47	67
H018	47	65
H015	47	63
H015	47	61
H015	47	59
H002	47	57
H002	47	55
H002	47	53
H013	47	51
H013	47	49
H013	47	47
H029	47	45
H029	47	43
H029	47	41
H014	47	39
H014	47	37
H014	47	35
H022	47	33
H022	47	31
H022	47	29
H025	47	27
H025	47	25
H034	47	21
H034	47	19
H034	47	17
H033	47	15
H033	47	11
